# Loop Catalog: a comprehensive HiChIP database of human and mouse samples

**DOI:** 10.1101/2024.04.26.591349

**Authors:** Joaquin Reyna, Kyra Fetter, Romeo Ignacio, Cemil Can Ali Marandi, Astoria Ma, Nikhil Rao, Zichen Jiang, Daniela Salgado Figueroa, Sourya Bhattacharyya, Ferhat Ay

## Abstract

HiChIP enables cost-effective and high-resolution profiling of chromatin loops. To leverage the increasing number of HiChIP datasets, we developed Loop Catalog (https://loopcatalog.lji.org), a web-based database featuring loop calls from 1000+ distinct human and mouse HiChIP samples from 152 studies plus 44 high-resolution Hi-C samples. We demonstrate its utility for interpreting GWAS and eQTL variants through SNP-to-gene linking, identifying enriched sequence motifs and motif pairs, and generating regulatory networks and 2D representations of chromatin structure. Our catalog spans over 4.19M unique loops, and with embedded analysis modules, constitutes an important resource for the field.
