## Supplementary material for "Loop Catalog: a comprehensive HiChIP database of human and mouse samples": Supp. Table S3

### Sheet: README
Supplementary Table 3. Restriction Enzyme Sequences Used in the HiC-Pro Pipeline
RE Name/Combo	Restriction enzyme(s) used in the HiChIP experiment
Cut Sequence	Restriction enzyme cut sequence (as utilized in the HiC-Pro config file)
Blunt or Sticky RE	Restriction enzyme type
Ligation Sequence	Restriction enzyme ligation sequence (as utilized in the HiC-Pro config file)

### Sheet: Restriction Enzymes
RE Name/Combo	Cut Sequence	Blunt or Sticky RE	Ligation Sequence (use in hicpro config file)
AluI	AG^CT	Sticky	AGCT
Arima	^GATC, G^ANTC	Blunt, Sticky	GATCGATC,GANTGATC,GANTANTC,GATCANTC
BglII	A^GATCT	Sticky	AGATCGATCT
DdeI	C^TNAG	Sticky	CTNATNAG
DpnII	^GATC	Blunt	GATCGATC
DpnII-HinfI-MboI	^GATC, G^ANTC	Blunt, Sticky, Blunt	GATCGATC,GANTGATC,GANTANTC,GATCANTC
HindIII	A^AGCTT	Sticky	AAGCTAGCTT
HinfI	G^ANTC	Sticky	GANTANTC
MboI	^GATC	Blunt	GATCGATC
MspI	C^CGG	Sticky	CCGCGG
NlaIII	CATG^	Blunt	CATGCATG
DNase	N/A	N/A	N/A
MNase	N/A	N/A	N/A
