## Supplementary material for "Loop Catalog: a comprehensive HiChIP database of human and mouse samples": Supp. Table S6

### Sheet: README
Supplementary Table 6. Assessment of HiChIP Reproducibility by Stratum-Adjusted Correlation Coefficients
Sample Name	Standardized sample name from HiCPro sample names
SCC (All Pairwise Combinations of Bio Reps)	Stratum-Adjusted Correlation Coefficients (as calculated by hicreppy) for all combinations of biological replicates. Commas are used as delimiters between analyses
All SCCs > 0.8?	Indicator variable where TRUE indicates that all pairwise analyses were above the merging threshold of 0.8 otherwise FALSE

### Sheet: SCC
Sample Name	SCC (All Pairwise Combinations of Bio Reps)	All SCCs > 0.8?
A673_SA1m1.GSE133227.Homo_Sapiens.CTCF	0.982	TRUE
A673_SA2m1.GSE133227.Homo_Sapiens.CTCF	0.851,0.852,0.86,0.861,0.933,0.934,0.963,0.966,0.993,0.995	TRUE
A673_SA2m1.GSE133227.Homo_Sapiens.H3K27ac	0.766,0.853,0.953	FALSE
A673_SA2r.GSE133227.Homo_Sapiens.CTCF	0.982,0.982,0.987	TRUE
A673_SA2r.GSE133227.Homo_Sapiens.H3K27ac	0.981,0.981,0.982,0.982,0.983,0.985,0.986,0.987,0.988,0.99	TRUE
A673_WT.GSE133227.Homo_Sapiens.CTCF	0.95,0.95,0.964,0.966,0.967,0.974,0.975,0.975,0.978,0.994	TRUE
A673_WT.GSE133227.Homo_Sapiens.H3K27ac	0.909,0.947,0.954,0.955,0.961,0.966	TRUE
A673-shFLI1.GSE193830.Homo_Sapiens.H3K27ac	0.954	TRUE
A673-shGFP.GSE193830.Homo_Sapiens.H3K27ac	0.854	TRUE
A673-siCT-Dh1-72h-D347-D362.GSE156650.Homo_Sapiens.CTCF	0.982	TRUE
A673-siSA2-Dh6-72h-D347-D362.GSE156650.Homo_Sapiens.CTCF	0.981	TRUE
A673-siSA2-Dh8-72h-D347-D362.GSE156650.Homo_Sapiens.CTCF	0.98	TRUE
Adult_CTX_SSTcre.GSE150536.Mus_Musculus.H3K27ac	0.99	TRUE
Adult_CTX_VIPcre.GSE150536.Mus_Musculus.H3K27ac	0.993	TRUE
AML12_shCtrl.GSE141113.Mus_Musculus.H3K9me3	0.98	TRUE
AML12_shSafb.GSE141113.Mus_Musculus.H3K9me3	0.991	TRUE
Atria-Control.GSE222370.Mus_Musculus.H3K27ac	0.996	TRUE
Atria-TBX5AKO.GSE222370.Mus_Musculus.H3K27ac	0.989	TRUE
Atrial.GSE215020.Mus_Musculus.H3K27ac	0.986,0.99,0.991	TRUE
B-Lymphocyte-EBV-Day0.GSE128952.Homo_Sapiens.RNA-Pol-II	0.926	TRUE
B-Lymphocyte-EBV-Day28.GSE128952.Homo_Sapiens.RNA-Pol-II	0.965	TRUE
B80T5.GSE219164.Homo_Sapiens.H3K27ac	0.998	TRUE
Beta-TC6.GSE214674.Mus_Musculus.PDX1	0.954	TRUE
BETA.GSE210525.Homo_Sapiens.STAG1	0.983	TRUE
BETA.GSE210525.Homo_Sapiens.STAG2	0.969	TRUE
BL6_CD4_CD8.GSE141847.Mus_Musculus.H3K27ac	0.929	TRUE
BL6_CD4_CD8.GSE141847.Mus_Musculus.SMC1A	0.985	TRUE
BMDC-CTCF_cKO-LPS.GSE185883.Mus_Musculus.H3K27ac	0.98	TRUE
BMDC-CTCF_cKO.GSE185883.Mus_Musculus.H3K27ac	0.978	TRUE
BMDC-JSH-JSH-LPS.GSE215044.Mus_Musculus.H3K27ac	0.994	TRUE
BMDC-JSH.GSE215044.Mus_Musculus.H3K27ac	0.974	TRUE
BMDC-LPS.GSE215044.Mus_Musculus.H3K27ac	0.994	TRUE
BMDC-WT-LPS_p65.GSE185883.Mus_Musculus.p65	0.983	TRUE
BMDC-WT-LPS.GSE185883.Mus_Musculus.H3K27ac	0.977	TRUE
BMDC-WT.GSE185883.Mus_Musculus.H3K27ac	0.932	TRUE
BMDC.GSE215044.Mus_Musculus.H3K27ac	0.992	TRUE
BMDM_24hIL4.GSE159629.Mus_Musculus.H3K4me3	0.871	TRUE
BMDM_Basal.GSE159629.Mus_Musculus.H3K4me3	0.849	TRUE
BMDM_EPSKO.GSE115524.Mus_Musculus.H3K4me3	0.997	TRUE
BMDM_EPSKO.GSE115524.Mus_Musculus.SMC1A	0.99	TRUE
BMDM_EPSWT.GSE115524.Mus_Musculus.H3K4me3	0.996	TRUE
BMDM_EPSWT.GSE115524.Mus_Musculus.SMC1A	0.987	TRUE
C17.GSE123645.Homo_Sapiens.H3K27ac	0.975	TRUE
C666-1.GSE123645.Homo_Sapiens.H3K27ac	0.942	TRUE
CAR-T-CD19-D10.GSE168881.Homo_Sapiens.H3K27ac	0.99	TRUE
CAR-T-HA-D10.GSE168881.Homo_Sapiens.H3K27ac	0.997	TRUE
Cardiomyocyte-E12.5.GSE222160.Mus_Musculus.H3K27ac	0.99	TRUE
Cardiomyocyte-E18.5.GSE178673.Mus_Musculus.H3K27ac	0.928,0.93,0.965	TRUE
Cardiomyocyte-P3.GSE178673.Mus_Musculus.H3K27ac	0.802,0.805,0.942	TRUE
Cardiomyocyte-P42.GSE222160.Mus_Musculus.H3K27ac	0.99	TRUE
Caudate.GSE147672.Homo_Sapiens.H3K27ac	0.967	TRUE
CD4_Naive_1815-RH-1.phs001703v3p1.Homo_Sapiens.H3K27ac	0.986	TRUE
CD4_Naive_1829-RH-1.phs001703v3p1.Homo_Sapiens.H3K27ac	0.973	TRUE
CD4_Naive_1831-RH-1.phs001703v3p1.Homo_Sapiens.H3K27ac	0.994	TRUE
CTL.GSE117888.Homo_Sapiens.H3K27ac	0.017	FALSE
D12.GSE183993.Homo_Sapiens.Gata1	0.994	TRUE
D12.GSE183993.Homo_Sapiens.KLF1	0.995	TRUE
D3.GSE113339.Mus_Musculus.KLF4	0.972,0.981,0.983	TRUE
D6.GSE113339.Mus_Musculus.KLF4	0.981,0.982,0.983,0.987,0.988,0.99	TRUE
DEX.GSE117888.Homo_Sapiens.H3K27ac	0.519	FALSE
DND41-DMSO.GSE173871.Homo_Sapiens.SMC1A	0.87	TRUE
DND41-Resistant.GSE173871.Homo_Sapiens.SMC1A	0.471	FALSE
DND41.GSE165207.Homo_Sapiens.H3K27ac	0.998	TRUE
dTAD_D1.GSE126362.Mus_Musculus.Lbd1	0.955	TRUE
E105_Whole_Brain.GSE160656.Mus_Musculus.H3K27ac	0.965	TRUE
E14_mESC_AntNPC.GSE160656.Mus_Musculus.H3K27ac	0.868	TRUE
E14_mESC_EEDko.GSE160656.Mus_Musculus.H3K4me3	0.975	TRUE
E14_mESC_RINGko_fl.GSE160656.Mus_Musculus.H3K4me3	0.975	TRUE
E14_mESC_WT.GSE160656.Mus_Musculus.H3K27me3	0.923	TRUE
E14_mESC_WT.GSE160656.Mus_Musculus.H3K4me3	0.944	TRUE
EPISC.GSE213644.Mus_Musculus.H3K27ac	0.88	TRUE
EryD.GSE112717.Mus_Musculus.Gata1	0.973	TRUE
EryP.GSE112717.Mus_Musculus.Gata1	0.961	TRUE
Erythroid_0hr.GSE142004.Mus_Musculus.H3K27ac	0.911	TRUE
Erythroid_0hr.GSE142004.Mus_Musculus.YY1	0.937	TRUE
Erythroid_1hr.GSE142004.Mus_Musculus.H3K27ac	0.946	TRUE
Erythroid_1hr.GSE142004.Mus_Musculus.YY1	0.959	TRUE
Erythroid-progenitor-Day12.GSE214807.Homo_Sapiens.Gata1	0.995	TRUE
Erythroid-progenitor-Day5.GSE214807.Homo_Sapiens.Gata1	0.998	TRUE
ES.GSE113339.Mus_Musculus.H3K27ac	0.995	TRUE
ES.GSE113339.Mus_Musculus.KLF4	0.964,0.966,0.966,0.967,0.987,0.99	TRUE
ESC-Day0.GSE160943.Mus_Musculus.H3K27ac	0.991	TRUE
ESC-Day6.GSE160943.Mus_Musculus.H3K27ac	0.995	TRUE
ESC.GSE153884.Mus_Musculus.CTCF	0.92	TRUE
ESC.GSE153884.Mus_Musculus.FGFR1	0.981	TRUE
Extra-ESC.GSE213644.Mus_Musculus.H3K27ac	0.985	TRUE
FUUR1.GSE162068.Homo_Sapiens.H3K27ac	0.994	TRUE
G401-Day0-SMARCB1-minus_minus.GSE175529.Homo_Sapiens.H3K27ac	0.994	TRUE
G401-Day3-ARID1A-SMARCB1-plus_plus.GSE175529.Homo_Sapiens.ARID1A	0.983	TRUE
G401-Day3-SMARCB1-plus_plus.GSE175529.Homo_Sapiens.H3K27ac	0.995	TRUE
GM12878.GSE101498.Homo_Sapiens.H3K27ac	0.998	TRUE
GM12878.GSE115524.Homo_Sapiens.CTCF	0.994	TRUE
GM12878.GSE80820.Homo_Sapiens.SMC1A	0.984	TRUE
H9-BETA.GSE210525.Homo_Sapiens.H3K27ac	0.981	TRUE
H9-BETA.GSE210525.Homo_Sapiens.H3K4me1	0.982	TRUE
H9-BETA.GSE210525.Homo_Sapiens.H3K9me3	0.967	TRUE
H9-BETA.GSE210525.Homo_Sapiens.RNA-Pol-II	0.986	TRUE
H9-DE.GSE210525.Homo_Sapiens.H3K9me3	0.988	TRUE
H9-PGT.GSE210525.Homo_Sapiens.H3K27ac	0.979	TRUE
H9-PGT.GSE210525.Homo_Sapiens.H3K4me1	0.986	TRUE
H9-PGT.GSE210525.Homo_Sapiens.H3K9me3	0.99	TRUE
H9-PGT.GSE210525.Homo_Sapiens.RNA-Pol-II	0.986	TRUE
H9-PH.GSE210525.Homo_Sapiens.H3K27ac	0.986	TRUE
H9-PH.GSE210525.Homo_Sapiens.H3K4me1	0.99	TRUE
H9-PH.GSE210525.Homo_Sapiens.H3K9me3	0.98	TRUE
H9-PH.GSE210525.Homo_Sapiens.RNA-Pol-II	0.995	TRUE
H9-PP.GSE210525.Homo_Sapiens.H3K27ac	0.987	TRUE
H9-PP.GSE210525.Homo_Sapiens.H3K4me1	0.993	TRUE
H9-PP.GSE210525.Homo_Sapiens.H3K9me3	0.988	TRUE
H9-PP.GSE210525.Homo_Sapiens.RNA-Pol-II	0.994	TRUE
H9-TFAP2A_KO.GSE225922.Homo_Sapiens.SMC1A	0.977,0.978,0.989	TRUE
H9.GSE210525.Homo_Sapiens.H3K27ac	0.988	TRUE
H9.GSE210525.Homo_Sapiens.H3K4me1	0.993	TRUE
H9.GSE210525.Homo_Sapiens.H3K9me3	0.899	TRUE
H9.GSE210525.Homo_Sapiens.RNA-Pol-II	0.993	TRUE
H9.GSE210525.Homo_Sapiens.STAG1	0.983	TRUE
H9.GSE210525.Homo_Sapiens.STAG2	0.985	TRUE
HCT116-FOXD2.GSE196920.Homo_Sapiens.H3K27ac	0.995	TRUE
HCT116-FOXD2.GSE196920.Homo_Sapiens.H3K4me1	0.849,0.851,0.992	TRUE
HCT116-FOXD2.GSE196920.Homo_Sapiens.H3K4me3	0.774	FALSE
HCT116-NUP93-mAC-IAA.GSE165463.Homo_Sapiens.H3K27ac	0.99	TRUE
HCT116-NUP93-mAC.GSE165463.Homo_Sapiens.H3K27ac	0.986	TRUE
HCT116.GSE196920.Homo_Sapiens.H3K27ac	0.993	TRUE
HCT116.GSE196920.Homo_Sapiens.H3K4me1	0.923,0.928,0.992	TRUE
HCT116.GSE196920.Homo_Sapiens.H3K4me3	0.993	TRUE
HEK293-BlueActivation.GSE223259.Homo_Sapiens.DAXX	0.024	FALSE
Hela-S3-Control.GSE108869.Homo_Sapiens.CTCF	0.741	FALSE
Hela-S3-OE.GSE108869.Homo_Sapiens.CTCF	0.985	TRUE
HeLa-S3-shBHLHE40.GSE137849.Homo_Sapiens.CTCF	0.913	TRUE
HeLa-S3-shcontrol.GSE137849.Homo_Sapiens.CTCF	0.817	TRUE
HepG2-PDS.GSE222206.Homo_Sapiens.RNA-Pol-II	0.931	TRUE
HepG2.GSE222206.Homo_Sapiens.RNA-Pol-II	0.959	TRUE
hESC-AHDC1-GIBBIN-KO.GSE181971.Homo_Sapiens.SMC1A	0.985,0.986,0.993	TRUE
hESC-p63GOF-D0.GSE120294.Homo_Sapiens.SMC1A	0.981,0.988,0.99	TRUE
hESC-WT-D0.GSE120294.Homo_Sapiens.SMC1A	0.964,0.98,0.983	TRUE
hESC-WT.GSE181971.Homo_Sapiens.SMC1A	0.988,0.99,0.991	TRUE
Hippocampus.GSE147672.Homo_Sapiens.H3K27ac	0.974	TRUE
IMR90-Control.GSE232942.Homo_Sapiens.H3K27ac	0.969,0.97,0.971,0.972,0.974,0.974,0.997,0.997,0.997,0.998	TRUE
IMR90-OIS.GSE232942.Homo_Sapiens.H3K27ac	0.96,0.961,0.961,0.966,0.966,0.966,0.995,0.997,0.997,0.998	TRUE
Ishikawa-DMSO.GSE227242.Homo_Sapiens.H3K27ac	0.961	TRUE
Ishikawa-E2.GSE227242.Homo_Sapiens.H3K27ac	0.901	TRUE
Jurkat-1D7.GSE230313.Homo_Sapiens.H3K27ac	0.966	TRUE
Jurkat-8B10.GSE230313.Homo_Sapiens.H3K27ac	0.688	FALSE
K562-dTAG-BRD4-DMSO.GSE214591.Homo_Sapiens.H3K27ac	0.994,0.995,0.996	TRUE
K562-dTAG-BRD4-dTAG7.GSE214591.Homo_Sapiens.H3K27ac	0.979,0.983,0.996	TRUE
K562.GSE101498.Homo_Sapiens.H3K27ac	0.995,0.996,0.997	TRUE
K5plusK19plus.GSE219164.Homo_Sapiens.H3K27ac	0.998	TRUE
KBM7-MED14-dTAG_2h_DMSO.GSE139466.Homo_Sapiens.H3K27ac	0.997	TRUE
KBM7-MED14-dTAG_2h_dTAG7.GSE139466.Homo_Sapiens.H3K27ac	0.996	TRUE
Kelly-Res-50I.GSE126792.Homo_Sapiens.SMC1A	0.988,0.989,0.99	TRUE
Kelly-Res-shBORIS.GSE126792.Homo_Sapiens.SMC1A	0.985,0.985,0.987	TRUE
Kelly-Res-shGFP.GSE126792.Homo_Sapiens.SMC1A	0.987,0.987,0.987	TRUE
Kelly-Sens-50I.GSE126792.Homo_Sapiens.SMC1A	0.987,0.987,0.988	TRUE
L3.6pl.GSE213385.Homo_Sapiens.H3K27ac	0.97	TRUE
LCL-CEU.PRJNA898623.Homo_Sapiens.H3K27ac	0.937	TRUE
LCL-EBNA3A-HT-Off.GSE128952.Homo_Sapiens.H3K27ac	0.959	TRUE
LCL-EBNA3A-HT-On.GSE128952.Homo_Sapiens.H3K27ac	0.929	TRUE
LCL-ESN.PRJNA898623.Homo_Sapiens.H3K27ac	0.996	TRUE
LCL-FIN.PRJNA898623.Homo_Sapiens.H3K27ac	0.994	TRUE
LCL-GWD.PRJNA898623.Homo_Sapiens.H3K27ac	0.996	TRUE
LCL-IBS.PRJNA898623.Homo_Sapiens.H3K27ac	0.996	TRUE
LCL-LWK.PRJNA898623.Homo_Sapiens.H3K27ac	0.994	TRUE
LCL-TSI.PRJNA898623.Homo_Sapiens.H3K27ac	0.996	TRUE
LCL-YRI.PRJNA898623.Homo_Sapiens.H3K27ac	0.997	TRUE
LHSAR.GSE235245.Homo_Sapiens.H3K27ac	0.928,0.93,0.962,0.963,0.97,0.999	TRUE
LNCaP.GSE227242.Homo_Sapiens.H3K27ac	0.979	TRUE
LNCaP.GSE235245.Homo_Sapiens.H3K27ac	0.875,0.877,0.882,0.893,0.982,0.983,0.99,0.992,0.993,0.994	TRUE
M14-STAG2-KD.GSE156772.Homo_Sapiens.H3K27ac	0.997	TRUE
M14-WT.GSE156772.Homo_Sapiens.H3K27ac	0.997	TRUE
MDA-MB-231-PVT1sgRNAR2.GSE97585.Homo_Sapiens.H3K27ac	0.995	TRUE
MDA-MB-231-PVT1sgRNAR3.GSE97585.Homo_Sapiens.H3K27ac	0.996	TRUE
MDA-MB-231-sgRNA-Ctrl.GSE97585.Homo_Sapiens.H3K27ac	0.995	TRUE
MEF_B6_0m.GSE193079.Mus_Musculus.H3K27ac	0.97,0.976,0.981	TRUE
MEF_B6_90m.GSE193079.Mus_Musculus.H3K27ac	0.973,0.976,0.99	TRUE
MEF.GSE113339.Mus_Musculus.H3K27ac	0.985	TRUE
mES_100k.GSE101498.Mus_Musculus.H3K27ac	0.993	TRUE
mES_25m.GSE101498.Mus_Musculus.H3K27ac	0.98	TRUE
mES_500k.GSE101498.Mus_Musculus.H3K27ac	0.996	TRUE
mES_50k.GSE101498.Mus_Musculus.H3K27ac	0.995	TRUE
mES_HC3C.GSE115524.Mus_Musculus.Oct4	0.991	TRUE
mES_IAA_6h.GSE145793.Mus_Musculus.H3K27ac	0.989	TRUE
mES_Untreated.GSE145793.Mus_Musculus.H3K27ac	0.992	TRUE
mES.GSE115524.Mus_Musculus.Oct4	0.986	TRUE
mES.GSE80820.Mus_Musculus.Oct4	0.995	TRUE
mES.GSE80820.Mus_Musculus.SMC1A	0.995	TRUE
mESC_Degraded.GSE99519.Mus_Musculus.H3K27ac	0.983,0.986,0.989	TRUE
mESC_RYBP_KO.GSE147919.Mus_Musculus.CTCF	0.99	TRUE
mESC_RYBP_WT.GSE147919.Mus_Musculus.CTCF	0.99	TRUE
mESC_TR.GSE99519.Mus_Musculus.H3K27ac	0.989	TRUE
mESC_UT.GSE99519.Mus_Musculus.H3K27ac	0.992,0.993,0.994	TRUE
mESC_WO.GSE99519.Mus_Musculus.H3K27ac	0.993,0.994,0.994	TRUE
mESC_WT.GSE147919.Mus_Musculus.RYBP	0.982	TRUE
mESC_WT.GSE99519.Mus_Musculus.H3K27ac	0.988,0.988,0.99	TRUE
Middle-Frontal-Gyrus.GSE147672.Homo_Sapiens.H3K27ac	0.981	TRUE
mNSC.GSE207801.Mus_Musculus.H3K27ac	0.842	TRUE
Monocyte_1800-RH-1.phs001703v3p1.Homo_Sapiens.H3K27ac	0.996	TRUE
Monocyte_1814-RH-1.phs001703v3p1.Homo_Sapiens.H3K27ac	0.994	TRUE
Monocyte_1816-RH-1.phs001703v3p1.Homo_Sapiens.H3K27ac	0.994	TRUE
mOPC_Ctrl.GSE166177.Mus_Musculus.H3K27ac	0.866,0.873,0.975	TRUE
mOPC_IFN.GSE166177.Mus_Musculus.H3K27ac	0.896,0.912,0.976	TRUE
MyLa.GSE101498.Homo_Sapiens.H3K27ac	0.997	TRUE
Myogenic_Progenitors_D6.GSE126362.Mus_Musculus.Pax3	0.977	TRUE
Naive_Tcells.GSE101498.Homo_Sapiens.CTCF	0.969	TRUE
Naive_Tcells.GSE101498.Homo_Sapiens.H3K27ac	0.936,0.943,0.976	TRUE
NCC.GSE153884.Mus_Musculus.CTCF	0.973	TRUE
NCC.GSE153884.Mus_Musculus.FGFR1	0.979	TRUE
NIH3T3.GSE135296.Mus_Musculus.H3K27ac	0.991	TRUE
NK92-SAHA.GSE227663.Homo_Sapiens.H3K27ac	0.992	TRUE
NK92.GSE227663.Homo_Sapiens.H3K27ac	0.995	TRUE
NOD_CD4_CD8.GSE141847.Mus_Musculus.H3K27ac	0.936	TRUE
NOD_CD4_CD8.GSE141847.Mus_Musculus.SMC1A	0.959	TRUE
NPC-KLF4-KO.GSE213418.Mus_Musculus.RNA-Pol-II	0.957	TRUE
NPC-MSL2KO.GSE183764.Mus_Musculus.H3K4me3	0.987,0.99,0.992	TRUE
NPC-WT.GSE213418.Mus_Musculus.RNA-Pol-II	0.915	TRUE
NPC.GSE183764.Mus_Musculus.H3K4me3	0.993,0.994,0.995	TRUE
NSD2-High-NTKO.GSE131651.Homo_Sapiens.CTCF	0.958,0.975,0.98	TRUE
NSD2-Low-TKO.GSE131651.Homo_Sapiens.CTCF	0.938,0.96,0.967	TRUE
OCI-AML3-DeltaSTAG2.GSE111537.Homo_Sapiens.CTCF	0.954	TRUE
OCI-AML3-WT.GSE111537.Homo_Sapiens.CTCF	0.985	TRUE
OCI-Ly7-Control.GSE183797.Homo_Sapiens.H3K27ac	0.969,0.978,0.994	TRUE
OCI-Ly7-OCABi.GSE183797.Homo_Sapiens.H3K27ac	0.994	TRUE
OPC.GSE157666.Mus_Musculus.H3K27ac	0.869,0.875,0.977	TRUE
Ortho-E.GSE183993.Homo_Sapiens.H3K9me3	0.986	TRUE
OSN-gg8tTAtetOP2.GSE230332.Mus_Musculus.H3K27ac	0.989	TRUE
PAEC-Control.GSE152900.Homo_Sapiens.H3K27ac	0.962,0.965,0.99	TRUE
PAEC-LSS.GSE152900.Homo_Sapiens.H3K27ac	0.972,0.979,0.99	TRUE
PAEC-siRNA-Ctrl.GSE152900.Homo_Sapiens.H3K27ac	0.996	TRUE
PAEC-siRNA-KLF2-4.GSE152900.Homo_Sapiens.H3K27ac	0.993	TRUE
Paraxial_Mesoderm_Precursors_D1.GSE126362.Mus_Musculus.Pax3	0.949	TRUE
Parietal-Lobe.GSE147672.Homo_Sapiens.H3K27ac	0.978	TRUE
PGT.GSE210525.Homo_Sapiens.STAG1	0.972	TRUE
PGT.GSE210525.Homo_Sapiens.STAG2	0.929	TRUE
PH.GSE210525.Homo_Sapiens.STAG1	0.986	TRUE
PH.GSE210525.Homo_Sapiens.STAG2	0.979	TRUE
PP.GSE210525.Homo_Sapiens.STAG1	0.985	TRUE
PP.GSE210525.Homo_Sapiens.STAG2	0.984	TRUE
Pre-B-TAF15-ZNF384.GSE181498.Mus_Musculus.H3K27ac	0.989	TRUE
Pre-B-TCF3-ZNF384.GSE181498.Mus_Musculus.H3K27ac	0.99	TRUE
Pre-B-ZNF384.GSE181498.Mus_Musculus.H3K27ac	0.991	TRUE
Primary-Foreskin-Keratinocytes-Day0.GSE158642.Homo_Sapiens.H3K27ac	0.985	TRUE
Primary-Foreskin-Keratinocytes-Day3.GSE158642.Homo_Sapiens.H3K27ac	0.975	TRUE
Primary-Foreskin-Keratinocytes-Day6.GSE158642.Homo_Sapiens.H3K27ac	0.978	TRUE
Primary-T-D0.GSE168881.Homo_Sapiens.H3K27ac	0.993	TRUE
Pro-E.GSE183993.Homo_Sapiens.H3K9me3	0.989	TRUE
Retina.GSE196235.Homo_Sapiens.H3K27ac	0.952	TRUE
SEC-p63KO-D7.GSE120294.Homo_Sapiens.SMC1A	0.973,0.976,0.979	TRUE
SEC-WT-D7.GSE120294.Homo_Sapiens.SMC1A	0.969,0.976,0.982	TRUE
SEM-IAA-6hrs.GSE201911.Homo_Sapiens.CTCF	0.976	TRUE
SEM-noIAA.GSE201911.Homo_Sapiens.CTCF	0.956	TRUE
shCtrl_D6.GSE126362.Mus_Musculus.Pax3	0.975	TRUE
shLdb1_D6.GSE126362.Mus_Musculus.Pax3	0.979	TRUE
SMZ1.GSE240151.Homo_Sapiens.H3K27ac	0.995	TRUE
SNU16-dCas9-KRAB.GSE159985.Homo_Sapiens.H3K27ac	0.996	TRUE
SNU719.GSE239992.Homo_Sapiens.H3K27ac	0.988	TRUE
STAG2-KO.GSE116495.Homo_Sapiens.SMC1A	0.981	TRUE
STAG2-WT.GSE116495.Homo_Sapiens.SMC1A	0.989	TRUE
Substantia-Nigra.GSE147672.Homo_Sapiens.H3K27ac	0.958	TRUE
Superior-and-Middle-Temporal-Gyri.GSE147672.Homo_Sapiens.H3K27ac	0.973	TRUE
TC71_SA2m2.GSE133227.Homo_Sapiens.CTCF	0.954	TRUE
TC71_SA2m2.GSE133227.Homo_Sapiens.H3K27ac	0.863	TRUE
TC71_WT.GSE133227.Homo_Sapiens.CTCF	0.961	TRUE
TC71_WT.GSE133227.Homo_Sapiens.H3K27ac	0.866	TRUE
Tconv.GSE189442.Mus_Musculus.H3K27ac	0.99	TRUE
Th17.GSE101498.Homo_Sapiens.H3K27ac	0.961,0.966,0.986	TRUE
THP1-125D.GSE188380.Homo_Sapiens.CTCF	0.992,0.994,0.994	TRUE
THP1-CTRL.GSE188380.Homo_Sapiens.CTCF	0.979,0.98,0.992	TRUE
Thymocyte-Satb1_cKO.GSE173446.Mus_Musculus.H3K27ac	0.956	TRUE
Thymocyte.GSE173446.Mus_Musculus.CTCF	0.984	TRUE
Thymocyte.GSE173446.Mus_Musculus.H3K27ac	0.97	TRUE
Thymocyte.GSE173446.Mus_Musculus.SATB1	0.081,0.086,0.107,0.113,0.372,0.944	FALSE
TKO_0H.GSE113339.Mus_Musculus.H3K27ac	0.995,0.995,0.995	TRUE
TKO_24H.GSE113339.Mus_Musculus.H3K27ac	0.994,0.994,0.994	TRUE
Treg_KOGFP.GSE189442.Mus_Musculus.H3K27ac	0.975	TRUE
Treg_MT.GSE112176.Mus_Musculus.H3K27ac	0.994	TRUE
Treg_WT.GSE112176.Mus_Musculus.H3K27ac	0.993	TRUE
Treg_WTGFP.GSE189442.Mus_Musculus.H3K27ac	0.986	TRUE
Treg.GSE101498.Homo_Sapiens.H3K27ac	0.954,0.965,0.974	TRUE
Treg.GSE189442.Mus_Musculus.FoxP3	0.981	TRUE
Treg.GSE189442.Mus_Musculus.H3K27ac	0.991	TRUE
Treg.GSE189442.Mus_Musculus.YY1	0.976	TRUE
TSC.GSE213644.Mus_Musculus.H3K27ac	0.852	TRUE
VCaP.GSE200165.Homo_Sapiens.CTCF	0.996	TRUE
Ventrial.GSE215020.Mus_Musculus.H3K27ac	0.961,0.967,0.995	TRUE
Wei-22RV1-Control.GSE200165.Homo_Sapiens.CTCF	0.992	TRUE
Wei-22RV1-Control.GSE200165.Homo_Sapiens.H3K27ac	0.995	TRUE
Wei-22RV1-Myc.GSE200165.Homo_Sapiens.CTCF	0.994	TRUE
Wei-22RV1-Myc.GSE200165.Homo_Sapiens.H3K27ac	0.996	TRUE
Wei-22Rv1-sgCtrl.GSE172498.Homo_Sapiens.CTCF	0.877	TRUE
Wei-22Rv1-sgCtrl.GSE172498.Homo_Sapiens.H3K27ac	0.959	TRUE
Wei-22Rv1-sgDele-10Kb.GSE172498.Homo_Sapiens.CTCF	0.94	TRUE
Wei-22Rv1-sgDele-10Kb.GSE172498.Homo_Sapiens.H3K27ac	0.966	TRUE
Wei-22RV1.GSE200165.Homo_Sapiens.CTCF	0.98	TRUE
YAP-M-tumor.GSE207801.Mus_Musculus.H3K27ac	0.663	FALSE
YCCEL1.GSE239992.Homo_Sapiens.H3K27ac	0.986	TRUE
