## Supplementary material for "Loop Catalog: a comprehensive HiChIP database of human and mouse samples": Supp. Table S9

### Sheet: README
Supplementary Table 9. Quality Control Flag Definitions for FitHiChIP Loop Calling
Aggregate Flag Derivation (sheet 3)
Intermediate Flag 1	Qualitative flag (Poor, Warning, Good) for a processing step
Intermediate Flag 2	Qualitative flag (Poor, Warning, Good) for a processing step
Aggregate Flag	Final qualitative flag (Poor, Warning, Good) taken from the combination of Intermediate Flags 1 and 2

### Sheet: QC Metric Definitions and Thres
	Metric Name	Metric Definition	Metric ID	Derived From	Value Associated with Poor	Value Associated with Warning	Value Associated with Good
HiChIP Pre-Processing	Number of Reads	Total number of pairs processed	hpp_1	N/A	0 - 30000000	30000000 - 50000000	> 50000000
	Number of Valid Pairs	Total number of valid interaction pairs	hpp_2	N/A	0 - 3000000	3000000 - 10000000	> 10000000
	Mean Mapping %	Mean mapping percentage between R1 and R2	hpp_3	N/A	0 - 0.7	0.7 - 0.8	0.8 - 1
	% Valid Pairs	Proportion of valid pairs (valid pairs / reported pairs)	hpp_4	N/A	0 - 0.4	0.4 - 0.6	0.6 - 1
	% Duplicate Pairs	Proportion of duplicate pairs (1 - (valid pairs rmdup / valid pairs))	hpp_5	N/A	0 - 0.85	0.45 - 0.85	0.45 - 1
	% Cis Pairs	Proportion of cis interaction pairs (cis pairs / valid pairs)	hpp_6	N/A	0 - 0.4	0.4 - 0.6	0.6 - 1
	% Cis Long-Range Pairs	Proportion of cis long-range pairs (>20kb) (cis long range pairs / cis pairs)	hpp_7	N/A	0 - 0.3	0.3 - 0.4	0.4 - 1
	HiChIP PREPROCESSING SCORE	HiChIP pre-processing score derived from all individual pre-processing metrics	hpp_final_score	hpp_1, hpp_2, hpp_3, hpp_4, hpp_5, hpp_6, hpp_7	0 - 6	6 - 8	8 - 10
	HiChIP PREPROCESSING FLAG	HiChIP pre-processing flag associated with the pre-processing score	hpp_final_flag	hpp_final_score	"Poor"	"Warning"	"Good"
HiChIP Peaks	Number of HiChIP-Derived Peaks	Total number of ChIP-seq peaks called	peaks_1	N/A	0 - 1000	1000 - 5000	> 5000
	PEAKS SCORE	Peaks score derived from all individual peaks metrics	peaks_final_score	peaks_1	0 - 6	6 - 8	8 - 10
	PEAKS FLAG	Peaks flag associated with the peaks score	peaks_final_flag	peaks_final_score	"Poor"	"Warning"	"Good"
	PEAKS AGGREGATE FLAG	Peaks aggregate flag derived from the peaks flag and HiChIP pre-processing flag	peaks_agg_flag	hpp_final_flag, peaks_final_flag	"Poor"	"Warning"	"Good"
FH Loops	Number of S5 FH Loops	Total number of stringent 5kb FH loops	loops_s5_1	N/A	0 - 100	100 - 1000	> 1000
	Number of L5 FH Loops	Total number of loose 5kb FH loops	loops_l5_1	N/A	0 - 100	100 - 1000	> 1000
	Number of S10 FH Loops	Total number of stringent 10kb FH loops	loops_s10_1	N/A	0 - 100	100 - 1000	> 1000
	Number of L10 FH Loops	Total number of loose 10kb FH loops	loops_l10_1	N/A	0 - 100	100 - 1000	> 1000
	Number of S25 FH Loops	Total number of stringent 25kb FH loops	loops_s25_1	N/A	0 - 100	100 - 1000	> 1000
	Number of L25 FH Loops	Total number of loose 25kb FH loops	loops_l25_1	N/A	0 - 100	100 - 1000	> 1000
	LOOPS SCORE S5	Stringent 5kb FH loops score derived from individual loops metrics	loops_s5_final_score	loops_s5_1	0 - 6	6 - 8	8 - 10
	LOOPS SCORE L5	Loose 5kb FH loops score derived from individual loops metrics	loops_l5_final_score	loops_l5_1	0 - 6	6 - 8	8 - 10
	LOOPS SCORE S10	Stringent 10kb FH loops score derived from individual loops metrics	loops_s10_final_score	loops_s10_1	0 - 6	6 - 8	8 - 10
	LOOPS SCORE L10	Loose 10kb FH loops score derived from individual loops metrics	loops_l10_final_score	loops_l10_1	0 - 6	6 - 8	8 - 10
	LOOPS SCORE S25	Stringent 25kb FH loops score derived from individual loops metrics	loops_s25_final_score	loops_s25_1	0 - 6	6 - 8	8 - 10
	LOOPS SCORE L25	Loose 25kb FH loops score derived from individual loops metrics	loops_l25_final_score	loops_l25_1	0 - 6	6 - 8	8 - 10
	LOOPS FLAG S5	Stringent 5kb FH loops flag associated with the stingent 5kb loops score	loops_s5_final_flag	loops_s5_final_score	"Poor"	"Warning"	"Good"
	LOOPS FLAG L5	Loose 5kb FH loops flag associated with the loose 5kb loops score	loops_l5_final_flag	loops_l5_final_score	"Poor"	"Warning"	"Good"
	LOOPS FLAG S10	Stringent 10kb FH loops flag associated with the stingent 10kb loops score	loops_s10_final_flag	loops_s10_final_score	"Poor"	"Warning"	"Good"
	LOOPS FLAG L10	Loose 10kb FH loops flag associated with the loose 10kb loops score	loops_l10_final_flag	loops_l10_final_score	"Poor"	"Warning"	"Good"
	LOOPS FLAG S25	Stringent 25kb FH loops flag associated with the stingent 25kb loops score	loops_s25_final_flag	loops_s25_final_score	"Poor"	"Warning"	"Good"
	LOOPS FLAG L25	Loose 25kb FH loops flag associated with the loose 25kb loops score	loops_l25_final_flag	loops_l25_final_score	"Poor"	"Warning"	"Good"
	LOOPS AGGREGATE FLAG S5	Stringent 5kb FH loops aggregate flag derived from the stringent 5kb loops flag and peaks aggregate flag	loops_s5_agg_flag	loops_s5_final_flag, peaks_agg_flag	"Poor"	"Warning"	"Good"
	LOOPS AGGREGATE FLAG L5	Loose 5kb FH loops aggregate flag derived from the loose 5kb loops flag and peaks aggregate flag	loops_l5_agg_flag	loops_l5_final_flag, peaks_agg_flag	"Poor"	"Warning"	"Good"
	LOOPS AGGREGATE FLAG S10	Stringent 10kb FH loops aggregate flag derived from the stringent 10kb loops flag and peaks aggregate flag	loops_s10_agg_flag	loops_s10_final_flag, peaks_agg_flag	"Poor"	"Warning"	"Good"
	LOOPS AGGREGATE FLAG L10	Loose 10kb FH loops aggregate flag derived from the loose10kb loops flag and peaks aggregate flag	loops_l10_agg_flag	loops_l10_final_flag, peaks_agg_flag	"Poor"	"Warning"	"Good"
	LOOPS AGGREGATE FLAG S25	Stringent 25kb FH loops aggregate flag derived from the stringent 25kb loops flag and peaks aggregate flag	loops_s25_agg_flag	loops_s25_final_flag, peaks_agg_flag	"Poor"	"Warning"	"Good"
	LOOPS AGGREGATE FLAG L25	Loose 25kb FH loops aggregate flag derived from the loose 25kb loops flag and peaks aggregate flag	loops_l25_agg_flag	loops_l25_final_flag, peaks_agg_flag	"Poor"	"Warning"	"Good"

### Sheet: Sheet4
	Metric Name	Metric Definition	Metric ID	Derived From	Value Associated with Poor	Value Associated with Warning	Value Associated with Good
HiChIP Pre-Processing	Number of Reads	Total number of reads processed	hpp_1	N/A	0 - 30000000	30000000 - 50000000	> 50000000
	Number of Valid Pairs	Total number of valid interaction pairs	hpp_2	N/A	0 - 3000000	3000000 - 10000000	> 10000000
	Mean Mapping %	Mean mapping percentage between R1 and R2	hpp_3	N/A	0 - 0.7	0.7 - 0.8	0.8 - 1
	% Valid Pairs	Proportion of valid pairs (valid pairs / reported pairs)	hpp_4	N/A	0 - 0.4	0.4 - 0.6	0.6 - 1
	% Duplicate Pairs	Proportion of duplicate pairs (1 - (valid pairs rmdup / valid pairs))	hpp_5	N/A	0 - 0.85	0.45 - 0.85	0.45 - 1
	% Cis Pairs	Proportion of cis interaction pairs (cis pairs / valid pairs)	hpp_6	N/A	0 - 0.4	0.4 - 0.6	0.6 - 1
	% Cis Long-Range Pairs	Proportion of cis long-range pairs (>20kb) (cis long range pairs / cis pairs)	hpp_7	N/A	0 - 0.3	0.3 - 0.4	0.4 - 1
	HiChIP PREPROCESSING SCORE	HiChIP pre-processing score derived from all individual pre-processing metrics	hpp_final_score	hpp_1, hpp_2, hpp_3, hpp_4, hpp_5, hpp_6, hpp_7	0 - 6	6 - 8	8 - 10
	HiChIP PREPROCESSING FLAG	HiChIP pre-processing flag associated with the pre-processing score	hpp_final_flag	hpp_final_score	"Poor"	"Warning"	"Good"
ChIP-seq Pre-Processing	Number of Reads	Total number of reads processed			<15000000	15000000 - 20000000	>20000000
	NRF (Non redundant fraction)	Number of distinct genome positions for uniquely mapped reads / number of uniquely mapped reads	cpp_1	N/A	0 - 0.2	0.2 - 0.5	0.5 - 1
	PBC1 (PCR bottlenecking coefficient 1)	Number of genomic locations where exactly one read maps uniquely / number of distinct genome position where at least one read maps uniquely	cpp_2	N/A	0 - 0.2	0.2 - 0.5	0.5 - 1
	PBC2 (PCR bottlenecking coefficient 2)	Number of genomic locations where exactly one read maps uniquely / number of genomic locations where exactly two reads map uniquely	cpp_3	N/A	0 - 1	1 - 3	> 3
	NSC (Normalized strand cross-correlation coefficient)	Normalized ratio between the fragment-length cross-correlation peak and the background cross-correlation	cpp_4	N/A	1 - 1.01	1.01 - 1.05	> 1.05
	RSC (Relative strand cross-correlation coefficient)	Ratio between the fragment-length peak and the read-length peak	cpp_5	N/A	0 - 0.8	0.8 - 1	> 1
	ChIP-seq PREPROCESSING SCORE	ChIP-seq pre-processing score derived from all individual pre-processing metrics	cpp_final_score	cpp_1, cpp_2, cpp_3, cpp_4, cpp_5	0 - 6	6 - 8	8 - 10
	ChIP-seq PREPROCESSING FLAG	ChIP-seq pre-processing flag associated with the pre-processing score	cpp_final_flag	cpp_final_score	"Poor"	"Warning"	"Good"
ChIP-seq Peaks	Number of ChIP-seq Peaks	Total number of ChIP-seq peaks called	peaks_1	N/A	0 - 1000	1000 - 5000	> 5000
	PEAKS SCORE	Peaks score derived from all individual peaks metrics	peaks_final_score	peaks_1, peaks_2	0 - 6	6 - 8	8 - 10
	PEAKS FLAG	Peaks flag associated with the peaks score	peaks_final_flag	peaks_final_score	"Poor"	"Warning"	"Good"
	PEAKS AGGREGATE FLAG	Peaks aggregate flag derived from the peaks flag and ChIP-seq pre-processing flag	peaks_agg_flag	cpp_final_flag, peaks_final_flag	"Poor"	"Warning"	"Good"
FH Loops	Number of S5 FH Loops	Total number of stringent 5kb FH loops	loops_s5_1	N/A	0 - 100	100 - 1000	> 1000
	Number of L5 FH Loops	Total number of loose 5kb FH loops	loops_l5_1	N/A	0 - 100	100 - 1000	> 1000
	Number of S10 FH Loops	Total number of stringent 10kb FH loops	loops_s10_1	N/A	0 - 100	100 - 1000	> 1000
	Number of L10 FH Loops	Total number of loose 10kb FH loops	loops_l10_1	N/A	0 - 100	100 - 1000	> 1000
	Number of S25 FH Loops	Total number of stringent 25kb FH loops	loops_s25_1	N/A	0 - 100	100 - 1000	> 1000
	Number of L25 FH Loops	Total number of loose 25kb FH loops	loops_l25_1	N/A	0 - 100	100 - 1000	> 1000
	LOOPS SCORE S5	Stringent 5kb FH loops score derived from individual loops metrics	loops_s5_final_score	loops_s5_1	0 - 6	6 - 8	8 - 10
	LOOPS SCORE L5	Loose 5kb FH loops score derived from individual loops metrics	loops_l5_final_score	loops_l5_1	0 - 6	6 - 8	8 - 10
	LOOPS SCORE S10	Stringent 10kb FH loops score derived from individual loops metrics	loops_s10_final_score	loops_s10_1	0 - 6	6 - 8	8 - 10
	LOOPS SCORE L10	Loose 10kb FH loops score derived from individual loops metrics	loops_l10_final_score	loops_l10_1	0 - 6	6 - 8	8 - 10
	LOOPS SCORE S25	Stringent 25kb FH loops score derived from individual loops metrics	loops_s25_final_score	loops_s25_1	0 - 6	6 - 8	8 - 10
	LOOPS SCORE L25	Loose 25kb FH loops score derived from individual loops metrics	loops_l25_final_score	loops_l25_1	0 - 6	6 - 8	8 - 10
	LOOPS FLAG S5	Stringent 5kb FH loops flag associated with the stingent 5kb loops score	loops_s5_final_flag	loops_s5_final_score	"Poor"	"Warning"	"Good"
	LOOPS FLAG L5	Loose 5kb FH loops flag associated with the loose 5kb loops score	loops_l5_final_flag	loops_l5_final_score	"Poor"	"Warning"	"Good"
	LOOPS FLAG S10	Stringent 10kb FH loops flag associated with the stingent 10kb loops score	loops_s10_final_flag	loops_s10_final_score	"Poor"	"Warning"	"Good"
	LOOPS FLAG L10	Loose 10kb FH loops flag associated with the loose 10kb loops score	loops_l10_final_flag	loops_l10_final_score	"Poor"	"Warning"	"Good"
	LOOPS FLAG S25	Stringent 25kb FH loops flag associated with the stingent 25kb loops score	loops_s25_final_flag	loops_s25_final_score	"Poor"	"Warning"	"Good"
	LOOPS FLAG L25	Loose 25kb FH loops flag associated with the loose 25kb loops score	loops_l25_final_flag	loops_l25_final_score	"Poor"	"Warning"	"Good"
	LOOPS AGGREGATE FLAG S5	Stringent 5kb FH loops aggregate flag derived from the stringent 5kb loops flag, peaks flag, and pre-processing flag	loops_s5_agg_flag	loops_s5_final_flag, peaks_agg_flag, hpp_final_flag	"Poor"	"Warning"	"Good"
	LOOPS AGGREGATE FLAG L5	Loose 5kb FH loops aggregate flag derived from the loose 5kb loops flag, peaks flag, and pre-processing flag	loops_l5_agg_flag	loops_l5_final_flag, peaks_agg_flag, hpp_final_flag	"Poor"	"Warning"	"Good"
	LOOPS AGGREGATE FLAG S10	Stringent 10kb FH loops aggregate flag derived from the stringent 10kb loops flag, peaks flag, and pre-processing flag	loops_s10_agg_flag	loops_s10_final_flag, peaks_agg_flag, hpp_final_flag	"Poor"	"Warning"	"Good"
	LOOPS AGGREGATE FLAG L10	Loose 10kb FH loops aggregate flag derived from the loose10kb loops flag, peaks flag, and pre-processing flag	loops_l10_agg_flag	loops_l10_final_flag, peaks_agg_flag, hpp_final_flag	"Poor"	"Warning"	"Good"
	LOOPS AGGREGATE FLAG S25	Stringent 25kb FH loops aggregate flag derived from the stringent 25kb loops flag, peaks flag, and pre-processing flag	loops_s25_agg_flag	loops_s25_final_flag, peaks_agg_flag, hpp_final_flag	"Poor"	"Warning"	"Good"
	LOOPS AGGREGATE FLAG L25	Loose 25kb FH loops aggregate flag derived from the loose 25kb loops flag, peaks flag, and pre-processing flag	loops_l25_agg_flag	loops_l25_final_flag, peaks_agg_flag, hpp_final_flag	"Poor"	"Warning"	"Good"

### Sheet: Aggregate Flag Derivation
Intermediate Flag 1	Intermediate Flag 2	Aggreagte Flag
Poor	Poor	Poor
Poor	Warning	Poor
Poor	Good	Poor
Warning	Poor	Poor
Warning	Warning	Warning
Warning	Good	Warning
Good	Poor	Poor
Good	Warning	Warning
Good	Good	Good
