## Supplementary material for "Loop Catalog: a comprehensive HiChIP database of human and mouse samples": Supp. Table S10

### Sheet: README
Supplementary Table 10. List of High Confidence HiChIP Sample Sets
Sample Name	Standardized sample name from HiCPro sample names
Sample Subset	Class of sample as either HCRepLoops-Immune or HCRepLoops-Non-Immune for HCRegLoops-All; N/A for HCStructLoops

### Sheet: HCRegLoops-All (H3K27ac)
Sample Name	Sample Subset
Aortic-VIC.GSE154513.Homo_Sapiens.H3K27ac.b1	HCRegLoops-Non-Immune
CD34+-Cord-Blood.GSE165207.Homo_Sapiens.H3K27ac.b1	HCRegLoops-Non-Immune
CD4_Naive_1800-RH-1.phs001703v3p1.Homo_Sapiens.H3K27ac.b1	HCRegLoops-Immune
CD4_Naive_1814-RH-1.phs001703v3p1.Homo_Sapiens.H3K27ac.b1	HCRegLoops-Immune
CD4_Naive_1815-RH-1.phs001703v3p1.Homo_Sapiens.H3K27ac.biorep_merged	HCRegLoops-Immune
CD4_Naive_1816-RH-1.phs001703v3p1.Homo_Sapiens.H3K27ac.b1	HCRegLoops-Immune
CD4_Naive_1829-RH-1.phs001703v3p1.Homo_Sapiens.H3K27ac.biorep_merged	HCRegLoops-Immune
CD4_Naive_1831-RH-1.phs001703v3p1.Homo_Sapiens.H3K27ac.biorep_merged	HCRegLoops-Immune
CD8_Naive_1800-RH-1.phs001703v3p1.Homo_Sapiens.H3K27ac.b1	HCRegLoops-Immune
CD8_Naive_1815-RH-1.phs001703v3p1.Homo_Sapiens.H3K27ac.b1	HCRegLoops-Immune
CD8_Naive_1816-RH-1.phs001703v3p1.Homo_Sapiens.H3K27ac.b1	HCRegLoops-Immune
CD8_Naive_1831-RH-1.phs001703v3p1.Homo_Sapiens.H3K27ac.b1	HCRegLoops-Immune
COLO320-DM.GSE159985.Homo_Sapiens.H3K27ac.b1	HCRegLoops-Non-Immune
DTC1-WT.GSE180194.Homo_Sapiens.H3K27ac.b1	HCRegLoops-Non-Immune
hCM-Ctrl.GSE165303.Homo_Sapiens.H3K27ac.b1	HCRegLoops-Non-Immune
hCM-HAND1OE.GSE165303.Homo_Sapiens.H3K27ac.b1	HCRegLoops-Non-Immune
JN-DSRCT1-shEWSWT1.GSE212978.Homo_Sapiens.H3K27ac.b1	HCRegLoops-Non-Immune
JN-DSRCT1-shGFP.GSE212978.Homo_Sapiens.H3K27ac.b1	HCRegLoops-Non-Immune
KYSE140_ARV2hrs.GSE166232.Homo_Sapiens.H3K27ac.b1	HCRegLoops-Non-Immune
KYSE140_DMSO2hrs.GSE166232.Homo_Sapiens.H3K27ac.b1	HCRegLoops-Non-Immune
KYSE140.GSE166232.Homo_Sapiens.H3K27ac.b1	HCRegLoops-Non-Immune
LHSAR.GSE235245.Homo_Sapiens.H3K27ac.b1	HCRegLoops-Non-Immune
LHSAR.GSE235245.Homo_Sapiens.H3K27ac.biorep_merged	HCRegLoops-Non-Immune
LNCaP.GSE235245.Homo_Sapiens.H3K27ac.biorep_merged	HCRegLoops-Non-Immune
MCF7-Abemaciclib.GSE157381.Homo_Sapiens.H3K27ac.b1	HCRegLoops-Non-Immune
MCF7-DMSO.GSE157381.Homo_Sapiens.H3K27ac.b1	HCRegLoops-Non-Immune
MDA-MB-231-PVT1sgRNAR2.GSE97585.Homo_Sapiens.H3K27ac.biorep_merged	HCRegLoops-Non-Immune
MDA-MB-231-PVT1sgRNAR3.GSE97585.Homo_Sapiens.H3K27ac.biorep_merged	HCRegLoops-Non-Immune
MDA-MB-231-sgRNA-Ctrl.GSE97585.Homo_Sapiens.H3K27ac.biorep_merged	HCRegLoops-Non-Immune
MDA-MB-453-Abemaciclib.GSE157381.Homo_Sapiens.H3K27ac.b1	HCRegLoops-Non-Immune
Monocyte_1814-RH-1.phs001703v3p1.Homo_Sapiens.H3K27ac.biorep_merged	HCRegLoops-Immune
Monocyte_1816-RH-1.phs001703v3p1.Homo_Sapiens.H3K27ac.biorep_merged	HCRegLoops-Immune
Naive_B_1800-RH-1.phs001703v3p1.Homo_Sapiens.H3K27ac.b1	HCRegLoops-Immune
Naive_B_1814-RH-1.phs001703v3p1.Homo_Sapiens.H3K27ac.b1	HCRegLoops-Immune
Naive_B_1815-RH-1.phs001703v3p1.Homo_Sapiens.H3K27ac.b1	HCRegLoops-Immune
Naive_B_1816-RH-1.phs001703v3p1.Homo_Sapiens.H3K27ac.b1	HCRegLoops-Immune
Natural_Killer_1800-RH-1.phs001703v3p1.Homo_Sapiens.H3K27ac.b1	HCRegLoops-Immune
Natural_Killer_1814-RH-1.phs001703v3p1.Homo_Sapiens.H3K27ac.b1	HCRegLoops-Immune
Natural_Killer_1815-RH-1.phs001703v3p1.Homo_Sapiens.H3K27ac.b1	HCRegLoops-Immune
Natural_Killer_1816-RH-1.phs001703v3p1.Homo_Sapiens.H3K27ac.b1	HCRegLoops-Immune
Natural_Killer_1829-RH-1.phs001703v3p1.Homo_Sapiens.H3K27ac.b1	HCRegLoops-Immune
Natural_Killer_1831-RH-1.phs001703v3p1.Homo_Sapiens.H3K27ac.b1	HCRegLoops-Immune
NK92-SAHA.GSE227663.Homo_Sapiens.H3K27ac.biorep_merged	HCRegLoops-Immune
NK92.GSE227663.Homo_Sapiens.H3K27ac.biorep_merged	HCRegLoops-Immune
SNU16.GSE159985.Homo_Sapiens.H3K27ac.b1	HCRegLoops-Non-Immune
SNU719.GSE239992.Homo_Sapiens.H3K27ac.biorep_merged	HCRegLoops-Non-Immune
SUCCS1-siEA.GSE180194.Homo_Sapiens.H3K27ac.b1	HCRegLoops-Non-Immune
SUCCS1-WT.GSE180194.Homo_Sapiens.H3K27ac.b1	HCRegLoops-Non-Immune
THP-1-del-cIDR.GSE149420.Homo_Sapiens.H3K27ac.b1	HCRegLoops-Immune
THP-1-Vector.GSE149420.Homo_Sapiens.H3K27ac.b1	HCRegLoops-Immune
THP-1-WT.GSE149420.Homo_Sapiens.H3K27ac.b1	HCRegLoops-Immune
Wei-22RV1-Control.GSE200165.Homo_Sapiens.H3K27ac.biorep_merged	HCRegLoops-Non-Immune
Wei-22RV1-Myc.GSE200165.Homo_Sapiens.H3K27ac.biorep_merged	HCRegLoops-Non-Immune
YCCEL1.GSE239992.Homo_Sapiens.H3K27ac.biorep_merged	HCRegLoops-Non-Immune

### Sheet: HCStructLoops (CTCF)
Sample Name	Sample Subset
Wei-22RV1.GSE200165.Homo_Sapiens.CTCF.biorep_merged	N/A
Wei-22RV1-Myc.GSE200165.Homo_Sapiens.CTCF.biorep_merged	N/A
Wei-22RV1-Control.GSE200165.Homo_Sapiens.CTCF.biorep_merged	N/A
Hela-S3-Control.GSE108869.Homo_Sapiens.CTCF.b1	N/A
H9.GSE105028.Homo_Sapiens.CTCF.b1	N/A
H9-HS.GSE105028.Homo_Sapiens.CTCF.b1	N/A
HeLa-S3-shcontrol.GSE137849.Homo_Sapiens.CTCF.biorep_merged	N/A
Hela-S3-Control.GSE108869.Homo_Sapiens.CTCF.b2	N/A
HeLa-S3-shBHLHE40.GSE137849.Homo_Sapiens.CTCF.biorep_merged	N/A
OCI-AML3-WT.GSE111537.Homo_Sapiens.CTCF.biorep_merged	N/A
Hela-S3-OE.GSE108869.Homo_Sapiens.CTCF.biorep_merged	N/A
