## Supplementary material for "Loop Catalog: a comprehensive HiChIP database of human and mouse samples": Supp. Table S11

### Sheet: README
Supplementary Table 11. Hi-C Loop Call Statistics for Mustache Loop Calling
Primary Name	Primary name for sample
Contact Matrix Accession	Matrix accession ID from the 4DN portal
Number of Reads	Number of reads
Raw 1kb	Number of loops determined from raw data at 1kb
Raw 5kb	Number of loops determined from raw data at 5kb
VC 1kb	Number of loops determined from VC normalized data at 1kb
VC 5kb	Number of loops determined from VC normalized data at 5kb
KR 1kb	Number of loops determined from KR normalized data at 1kb
KR 5kb	Number of loops determined from KR normalized data at 5kb
Lab	Laboratory that generated this data
Biosource	Original cell line or tissue used
Condition	Experimental condition
Description	Description of the sample
Experiment Type	HiC protocol used
Experiment Accession	Experiment accession ID from the 4DN portal

### Sheet: Human
Primary Name	Contact Matrix Accession	Number of Reads	Raw 1kb	Raw 5kb	VC 1kb	VC 5kb	KR 1kb	KR 5kb	Lab	Biosource	Condition	Description	Experiment Type	Experiment Accession
GM12878	4DNFI1OUWFSC	3412642435	288557	35933	38892	9601	66078	16656	Erez Lieberman Aiden, BCM	GM12878	dilution Hi-C on GM12878 with HindIII and bio-dCTP	dilution Hi-C on gm12878 with HindIII and bio-dCTP	Dilution Hi-C	4DNESNZZR2VD
GM12878	4DNFI1UEG1HD	4010478943	491244	166363	84532	59832	136188	45346	Erez Lieberman Aiden, BCM	GM12878	Preferred protocol - in situ Hi-C on GM12878 with MboI and bio-dATP	in situ Hi-C on gm12878 with MboI and bio-dATP	in situ Hi-C	4DNES3JX38V5
H1-hESC	4DNFI2J1ODWB	1542111635	34359	68010	1760	42017	3740	35813	Job Dekker, UMMS	H1-hESC (Tier 1) differentiated to definitive endoderm	Formaldehyde, DpnII, H1-DE (Tier 1)	Hi-C experiments on H1 derived endoderm, differentiated using the 4DN protocol. Cells crosslinked with FA and digested with DpnII.	in situ Hi-C	4DNESVL4N9CD
H1-hESC	4DNFI2TK7L2F	3220503431	312823	132460	64371	102609	79956	83621	Job Dekker, UMMS	H1-hESC (Tier 1)	H1	MicroC Libraries from H1ESC cells from 2 biological replicates, FA and DSG cross-linked, MNase digestion	Micro-C	4DNES21D8SP8
H1-hESC	4DNFI2WSZPG9	3400024261	236117	121835	39733	86561	48831	77104	Job Dekker, UMMS	H1-hESC (Tier 1) differentiated to definitive endoderm	Formaldehyde+DSG, H1-DE (Tier 1)	Micro-C experiments on H1 derived endoderm, differentiated using the 4DN protocol.	Micro-C	4DNESW1SPPTD
WTC-11	4DNFI5LCW273	1308371633	9771	68010	148	31629	480	27798	Job Dekker, UMMS	WTC-11 AAVS1-GFP C28	in situ Hi-C experiments - clone 28	In situ Hi-C WTC derived iPS cells, for comparison with Micro-C experiments.	in situ Hi-C	4DNESPDEZNWX
HFFc6	4DNFI5SUHCGZ	3198919289	502169	139318	118242	98865	123078	81354	Job Dekker, UMMS	HFFc6 (Tier 1)	Formaldehyde+DSG, DdeI and DpnII, HFFc6 (Tier 1)	Hi-C experiments on HFFc6 crosslinked with both FA and DSG, digested with DdeI and DpnII.	in situ Hi-C	4DNESN49VY8X
CyT49 differentiated to pancreatic endoderm	4DNFI9815EEJ	2750747489	156794	155616	29197	54855	40304	47151	Bing Ren, UCSD	CyT49 differentiated to pancreatic endoderm	pancreatic endoderm	Replicates of Hi-C on CyT49 cells differentiated to pancreatic endoderm	in situ Hi-C	4DNESOLVRKBM
HeLa-S3	4DNFICEGAHRC	2261834905	108590	99543	16813	73317	29394	65714	Job Dekker, UMMS	HeLa-S3	HeLa-S3	HiC experiment done on HeLa-S3	in situ Hi-C	4DNESCMX7L58
HepG2	4DNFICSTCJQZ	2022133251	72592	99512	9111	48964	17468	41192	Job Dekker, UMMS	HepG2	HepG2	HiC experiment done on HepG2.	in situ Hi-C	4DNESC2DEQIJ
H9	4DNFIDZT7PR8	2277810497	220291	154677	35002	62069	46804	52434	Bing Ren, UCSD	H9 with targeted integration of GFP-tagged MYL2 differentiated to primitive cardiac myocyte	primitive cardiomyocytes	Replicates of Hi-C on H9 hESC cells, containing a MYL2-H2B-GFP marker for cardiocytes, at day 15 differentiation - primitive cardiomyocytes.	in situ Hi-C	4DNESAL82BWY
H9	4DNFIEJEFCAM	2315919890	153863	152333	22536	58759	32908	51972	Bing Ren, UCSD	H9 with targeted integration of GFP-tagged MYL2 differentiated to cardiac muscle myoblast	cardiac progenitors	Replicates of Hi-C on H9 hESC cells , containing a MYL2-H2B-GFP marker for cardiocytes, at day 7 differentiation - cardiac progenitor cell.	in situ Hi-C	4DNESMU2MA2G
H9	4DNFIEYQ5ZIR	1884583871	73876	68010	7380	34802	10286	28834	Bing Ren, UCSD	H9 with targeted integration of GFP-tagged MYL2 differentiated to cardiac muscle cell	ventricular cardiomyocytes	Replicates of Hi-C on H9 hESC cells, containing a MYL2-H2B-GFP marker for cardiocytes, at day 80 differentiation - ventricular cardiomyocytes.	in situ Hi-C	4DNESZW7OOTL
HFFc6	4DNFIFLJLIS5	2925713098	222488	132136	38832	75404	65275	69447	Job Dekker, UMMS	HFFc6 (Tier 1)	Enzyme DpnII - in situ Hi-C on HFFc6 (4DN Tier1 clone) with 4DN cell culture SOP.	Hi-C on HFFc6 (Tier 1) with DpnII	in situ Hi-C	4DNES2R6PUEK
IMR-90	4DNFIH7TH4MF	1082513502	50257	20032	3909	41672	6860	39000	Erez Lieberman Aiden, BCM	IMR-90	Preferred protocol - in situ Hi-C on IMR90 with MboI and bio-dATP	in situ Hi-C on IMR90 with MboI and bio-dATP	in situ Hi-C	4DNES1ZEJNRU
H9	4DNFII6AN691	2250761655	249272	98887	34545	65565	51891	57206	Bing Ren, UCSD	H9 with targeted integration of GFP-tagged MYL2	undifferentiated	Replicates of Hi-C on H9 hESC cells, containing a MYL2-H2B-GFP marker for cardiocytes, at day 0 differentiation - undifferentiated.	in situ Hi-C	4DNES1INHSG7
HFFc6	4DNFII84FBKM	2672180648	474764	158235	106034	93200	122727	77220	Job Dekker, UMMS	HFFc6 (Tier 1)	Formaldehyde+DSG, DdeI, HFFc6, (Tier 1)	Hi-C experiments on HFFc6 crosslinked with both FA and DSG, digested with DdeI.	in situ Hi-C	4DNESH5YI3CM
H1-hESC	4DNFIIMZB6Y9	3317614789	456680	182386	62063	92656	108969	78991	Job Dekker, UMMS	H1-hESC (Tier 1)	Formaldehyde+DSG, DpnII, H1-hESC (Tier 1)	Hi-C experiments on H1-hESC crosslinked with both FA and DSG, digested with DpnII.	in situ Hi-C	4DNESX75DD7R
H9	4DNFIJ8JKKWJ	2443489657	169860	161150	22846	51792	29782	37646	Bing Ren, UCSD	H9 with targeted integration of GFP-tagged MYL2 differentiated to cardiogenic mesoderm	cardiac mesoderm	Replicates of Hi-C on H9 hESC cells, containing a MYL2-H2B-GFP marker for cardiocytes, at day 5 differentiation - cardiac mesoderm.	in situ Hi-C	4DNES1ONB8TD
H1-hESC differentiated to definitive endoderm	4DNFIJWBWE41	2689784220	125373	155747	11945	59611	23946	47515	Job Dekker, UMMS	H1-hESC differentiated to definitive endoderm	Formaldehyde, DpnII	Hi-C experiments on H1 derived endoderm, differentiated using the protocol from Rene Maehr lab. Cells crosslinked with FA and digested with DpnII.	in situ Hi-C	4DNESCOQ5YRS
CyT49	4DNFIKYXMF1E	2533784173	200285	148604	31571	51358	48802	42569	Bing Ren, UCSD	CyT49	undifferentiated	Replicates of Hi-C on undifferentiated CyT49 human embryonic stem cells	in situ Hi-C	4DNESSSDVO27
HCT116	4DNFILIM6FDL	2550456389	48866	3914	5921	6674	9007	4287	Erez Lieberman Aiden, BCM	HCT116 with Crispr generated mClover and AID-tagged RAD21	6h auxin treatment	in situ Hi-C on HCT-116 (HCT-116-RAD21-mAC), IAA treated for 360 min to deplete Cohesin-Rad21	in situ Hi-C	4DNESJV9TH8Q
HFFc6	4DNFIMROE6N4	2764855452	405081	156270	57511	91819	108452	80827	Job Dekker, UMMS	HFFc6 (Tier 1)	Formaldehyde+DSG, DpnII, HFFc6 (Tier 1)	Hi-C experiments on HFFc6 crosslinked with both FA and DSG, digested with DpnII.	in situ Hi-C	4DNESNMAAN97
H9	4DNFINEQY95T	2265792665	188283	146043	24757	52274	38295	44223	Bing Ren, UCSD	H9 with targeted integration of GFP-tagged MYL2 differentiated to mesoderm	mesoderm	Replicates of Hi-C on H9 hESC cells, containing a MYL2-H2B-GFP marker for cardiocytes, at day 2 differentiation - mesoderm.	in situ Hi-C	4DNES8IIWFGK
HCT116	4DNFIP71EWXC	2686308067	147775	94832	24772	30475	18700	22035	Erez Lieberman Aiden, BCM	HCT116 with Crispr generated mClover and AID-tagged RAD21	no auxin treatment	in situ Hi-C on HCT-116 (HCT-116-RAD21-mAC)	in situ Hi-C	4DNES3QAGOZZ
HFFc6	4DNFIPC7P27B	5855237950	380506	122823	139382	120114	169154	92352	Job Dekker, UMMS	HFFc6 (Tier 1)	HFF	MicroC Libraries from HFFc6 cells with 3 biological replicates, FA and DSG cross-linked, MNase digestion	Micro-C	4DNESWST3UBH
WTC-11	4DNFIPEBRZZA	1826194507	137740	68010	22725	74712	28121	66360	Job Dekker, UMMS	WTC-11 AAVS1-GFP C6	Micro-C experiments - clone 6	Micro-C from WTC derived iPS cells, for comparison with Hi-C experiments.	Micro-C	4DNESAGG7EUC
CyT49	4DNFIQ2687RT	2429633746	109439	142507	17194	51928	20366	42553	Bing Ren, UCSD	CyT49 differentiated to endoderm of foregut	gut endoderm	Replicates of Hi-C on CyT49 cells differentiated to gut tube endoderm	in situ Hi-C	4DNESOL9JVE2
H1-hESC	4DNFIQYQWPF5	2525323776	34630	128693	1420	43214	2835	36602	Job Dekker, UMMS	H1-hESC (Tier 1)	Enzyme Dpn II - cells cultured following 4DN SOP	in situ Hi-C on H1-hESC (Tier 1) with DpnII	in situ Hi-C	4DNES2M5JIGV
WTC-11	4DNFIVSCH2CH	1377689323	21309	68010	378	34715	1057	29325	Job Dekker, UMMS	WTC-11 AAVS1-GFP C6	in situ Hi-C experiments - clone 6	In situ Hi-C WTC derived iPS cells, for comparison with Micro-C experiments.	in situ Hi-C	4DNESJ7S5NDJ
IMR-90	4DNFIW6H9U3S	1067738237	0	15448	0	873	7	1535	Bing Ren, UCSD	IMR-90	Jin et al Nature 2013	Imr90 dilution Hi-C experiments from Jin et al (GSE43070)	Dilution Hi-C	4DNES4296C5Q
WTC-11	4DNFIXSZ8ZVW	1733349671	127239	68010	15813	64330	23205	56704	Job Dekker, UMMS	WTC-11 AAVS1-GFP C28	Micro-C experiments - clone 28	Micro-C from WTC derived iPS cells, for comparison with Hi-C experiments.	Micro-C	4DNESODGV2V2
CyT49 differentiated to definitive endoderm	4DNFIYDBBSE3	2748013568	308175	148337	58565	70771	75738	57477	Bing Ren, UCSD	CyT49 differentiated to definitive endoderm	definitive endoderm	Replicates of Hi-C on CyT49 cells differentiated to definitive endoderm	in situ Hi-C	4DNESV11RYSF

### Sheet: Mouse
Primary Name	Contact Matrix Accession	Number of Reads	Raw 1kb	Raw 5kb	VC 1kb	VC 5kb	KR 1kb	KR 5kb	Lab	Biosource	Condition	Description	Experiment Type	Experiment Accession
Olfactory receptor cell	4DNFI2U38HCE	2024307320	98198	103855	8374	59398	15889	44352	Stavros Lomvardas, COLUMBIA	olfactory receptor cell	Mature Olfr1507 expressing olfactory sensory neurons	HiC from mature olfactory sensory neurons expressing Olfr1507	in situ Hi-C	4DNESH4UTRNL
mESC	4DNFI4OUMWZ8	4255891410	617537	196875	134370	95429	209211	76764	Giacomo Cavalli, UM	mESC line with Oct4-GFP	G0G1 mESCs (FACS sorted, Oct4-GFP+)	in situ Hi-C on mouse embryonic stem cell GFP+ and G0G1 FACS sorted	in situ Hi-C	4DNESDXUWBD9
B cell	4DNFI57XB4A8	1869747094	63433	68010	8800	43755	13781	40362	Rafael Casellas, NIH	B cell derived cell line	no ATP	in situ Hi-C on 24 hour activated B cells, treated with oligomycin (2 hour) to deplete ATP	in situ Hi-C	4DNES25ABNZ1
JM8.N4	4DNFI6HG4GP3	3175460003	269134	123587	50992	72809	66850	51004	Xavier Darzacq, BERKELEY	JM8.N4 (Tier 2)	Wild type, no treatment	Micro-C on JM8.N4 WT	Micro-C	4DNES14CNC1I
F123-CASTx129	4DNFIBBKG9KD	1072601088	47374	20032	2761	45698	5043	36368	Bing Ren, UCSD	F123-CASTx129 (Tier 2)	WT	Replicates of untreated F123 CAST X 129 mouse cells containing a genomically modified AID-tagged CTCF prepared for in situ Hi-C	in situ Hi-C	4DNESKKSKG7Y
olfactory receptor cell	4DNFIETP228R	1202229560	25497	68010	1579	41560	2675	33880	Stavros Lomvardas, COLUMBIA	olfactory receptor cell	Mature Olfr17 expressing olfactory sensory neurons	HiC from mature olfactory sensory neurons expressing Olfr17	in situ Hi-C	4DNESNYBDSLY
46C	4DNFIHW8NTQX	5370123882	703879	241267	167348	105994	212165	88653	Giacomo Cavalli, UM	46C with Sox1-GFP	G0G1 neural progenitors cells (FACS sorted, Sox1-GFP+)	in situ Hi-C on in-vitro differentiated mouse neural progenitors cells GFP+ and G0G1 FACS sorted	in situ Hi-C	4DNESJ9SIAV5
B cell	4DNFIQ7UKVZV	1203634092	59024	68010	4838	31602	8420	27647	Rafael Casellas, NIH	B cell derived cell line	no transcription	in situ Hi-C on 24 hour activated B cells, treated with flavopiridol (4 hour) to inhibit transcription	in situ Hi-C	4DNES7ODZ4MZ
CH12	4DNFISNIE5FH	1163734014	14485	65924	1164	30328	2152	25682	Rafael Casellas, NIH	CH12	CTCF Zinc Finger Exon9-11 mutation	in situ Hi-C on CH12 (CH12-CTCF-mZF9-11)	in situ Hi-C	4DNES4GDH4BG
B cell	4DNFIWJY8GHD	1125298567	55569	20032	2472	35521	5346	30353	Rafael Casellas, NIH	B cell derived cell line	WT	in situ Hi-C on 24 hour activated B cells	in situ Hi-C	4DNESYX7AQRY
olfactory receptor cell	4DNFIXKC48TK	1585896942	56385	68010	4543	48290	7819	38054	Stavros Lomvardas, COLUMBIA	olfactory receptor cell	Mature Olfr16 expressing olfactory sensory neurons	HiC from mature olfactory sensory neurons expressing Olfr16	in situ Hi-C	4DNES54YB6TQ
