## Supplementary material for "Loop Catalog: a comprehensive HiChIP database of human and mouse samples": Supp. Table S16

### Sheet: README
Supplementary Table 16. Map of HiC to ChIP-seq Signals
Primary Name	Primary name for sample
Contact Matrix Accession	Matrix accession ID from the 4DN portal
ChIP-seq Accession	ChIP-seq accession ID from the 4DN portal

### Sheet: Human
Primary Name	Contact Matrix Accession	ChIP-seq Accession
HFFc6	4DNFI5SUHCGZ	4DNFINRI6WOL
HFFc6	4DNFIFLJLIS5	4DNFINRI6WOL
HFFc6	4DNFII84FBKM	4DNFINRI6WOL
HFFc6	4DNFIMROE6N4	4DNFINRI6WOL
HFFc6	4DNFIPC7P27B	4DNFINRI6WOL
H1-hESC differentiated to definitive endoderm	4DNFIJWBWE41	4DNFIVCNL7PA
H1-hESC	4DNFI2J1ODWB	4DNFIQP1BBB3
H1-hESC	4DNFI2TK7L2F	4DNFIQP1BBB3
H1-hESC	4DNFI2WSZPG9	4DNFIQP1BBB3
H1-hESC	4DNFIIMZB6Y9	4DNFIQP1BBB3
H1-hESC	4DNFIQYQWPF5	4DNFIQP1BBB3
GM12878	4DNFI1OUWFSC	4DNFIQOVR1Q3
GM12878	4DNFI1UEG1HD	4DNFIQOVR1Q3
WTC-11	4DNFI5LCW273	N/A
CyT49 differentiated to pancreatic endoderm	4DNFI9815EEJ	N/A
HeLa-S3	4DNFICEGAHRC	N/A
HepG2	4DNFICSTCJQZ	N/A
H9	4DNFIDZT7PR8	N/A
H9	4DNFIEJEFCAM	N/A
H9	4DNFIEYQ5ZIR	N/A
IMR-90	4DNFIH7TH4MF	N/A
H9	4DNFII6AN691	N/A
H9	4DNFIJ8JKKWJ	N/A
CyT49	4DNFIKYXMF1E	N/A
HCT116	4DNFILIM6FDL	N/A
H9	4DNFINEQY95T	N/A
HCT116	4DNFIP71EWXC	N/A
WTC-11	4DNFIPEBRZZA	N/A
CyT49	4DNFIQ2687RT	N/A
WTC-11	4DNFIVSCH2CH	N/A
IMR-90	4DNFIW6H9U3S	N/A
WTC-11	4DNFIXSZ8ZVW	N/A
CyT49 differentiated to definitive endoderm	4DNFIYDBBSE3	N/A

### Sheet: Mouse
Primary Name	Contact Matrix Accession	ChIP-seq Accession
Olfactory receptor cell	4DNFI2U38HCE	N/A
mESC	4DNFI4OUMWZ8	N/A
B cell	4DNFI57XB4A8	N/A
JM8.N4	4DNFI6HG4GP3	N/A
F123-CASTx129	4DNFIBBKG9KD	N/A
olfactory receptor cell	4DNFIETP228R	N/A
46C	4DNFIHW8NTQX	N/A
B cell	4DNFIQ7UKVZV	N/A
CH12	4DNFISNIE5FH	N/A
B cell	4DNFIWJY8GHD	N/A
olfactory receptor cell	4DNFIXKC48TK	N/A
