## Supplementary material for "Loop Catalog: a comprehensive HiChIP database of human and mouse samples": Supp. Table S17

### Sheet: README
Supplementary Table 17. Non-Convergence of KR, SCALE, VC, and VC_SQRT Contact Matrix Normalization Methods for 45 Samples.
Sample Name	Standardized sample name from HiCPro sample names
KR 5kb	Chromosomes for which Knight-Ruiz (KR) normalization did not converge at 5kb resolution
KR 10kb	Chromosomes for which Knight-Ruiz (KR) normalization did not converge at 10kb resolution
KR 25kb	Chromosomes for which Knight-Ruiz (KR) normalization did not converge at 25kb resolution
VC 5kb	Chromosomes for which Vanilla Coverage (VC) normalization did not converge at 5kb resolution
VC 10kb	Chromosomes for which Vanilla Coverage (VC) normalization did not converge at 10kb resolution
VC 25kb	Chromosomes for which Vanilla Coverage (VC) normalization did not converge at 25kb resolution
VC_SQRT 5kb	Chromosomes for which Vanilla Coverage Square Root (VC_SQRT) normalization did not converge at 5kb resolution
VC_SQRT 10kb	Chromosomes for which Vanilla Coverage Square Root (VC_SQRT) normalization did not converge at 10kb resolution
VC_SQRT 25kb	Chromosomes for which Vanilla Coverage Square Root (VC_SQRT) normalization did not converge at 25kb resolution
SCALE 5kb	Chromosomes for which SCALE normalization did not converge at 5kb resolution
SCALE 10kb	Chromosomes for which SCALE normalization did not converge at 10kb resolution
SCALE 25kb	Chromosomes for which SCALE normalization did not converge at 25kb resolution

### Sheet: Non-Convergence
Sample Name	KR 5kb	KR 10kb	KR 25kb	VC 5kb	VC 10kb	VC 25kb	VC_SQRT 5kb	VC_SQRT 10kb	VC_SQRT 25kb	SCALE 5kb	SCALE 10kb	SCALE 25kb
CD34+-Cord-Blood.GSE165207.Homo_Sapiens.H3K27ac.b1	[]	['3', '9']	['1']	[]	[]	[]	[]	[]	[]	[]	[]	[]
CD4_Naive_All-Donors.phs001703v3p1.Homo_Sapiens.H3K27ac.biorep_merged	['22']	[]	[]	[]	[]	[]	[]	[]	[]	[]	[]	[]
CD8_Naive_All-Donors.phs001703v3p1.Homo_Sapiens.H3K27ac.biorep_merged	[]	[]	[]	[]	[]	[]	[]	[]	[]	[]	[]	[]
H9-HS.GSE105028.Homo_Sapiens.Rad21.b1	['7', '9', '15', '17', '21']	['7', '9', '17', '18', '22']	['1', '7', '9', '15', '17', '18']	[]	[]	[]	[]	[]	[]	[]	[]	[]
H9.GSE105028.Homo_Sapiens.CTCF.b1	['1', '2', '3', '5', '7', '8', '9', '10', '11', '15', '16', '18', '19', '20', '21', '22', 'X']	['9']	['11']	[]	[]	[]	[]	[]	[]	[]	[]	[]
H9.GSE105028.Homo_Sapiens.Rad21.b1	['9', '11', '15', '17', '18', '22', 'Y']	['9', '17', '18', '20', '22', 'Y']	['4', '9', '15', '18', 'Y']	[]	[]	[]	[]	[]	[]	[]	[]	[]
hCM-Ctrl.GSE165303.Homo_Sapiens.H3K27ac.b1	['9', '15', 'Y']	['9']	['15', 'Y']	[]	[]	[]	[]	[]	[]	[]	[]	[]
hCM-HAND1OE.GSE165303.Homo_Sapiens.H3K27ac.b1	['18', 'Y']	['9', '18', 'Y']	['18']	[]	[]	[]	[]	[]	[]	[]	[]	[]
Hela-S3-Control.GSE108869.Homo_Sapiens.CTCF.b1	['19', '21', 'Y']	[]	[]	[]	[]	[]	[]	[]	[]	[]	[]	[]
JN-DSRCT1.shEWSWT1.GSE212978.Homo_Sapiens.H3K27ac.b1	[]	['17']	[]	[]	[]	[]	[]	[]	[]	[]	[]	[]
JN-DSRCT1.shGFP.GSE212978.Homo_Sapiens.H3K27ac.b1	[]	['17']	['17']	[]	[]	[]	[]	[]	[]	[]	[]	[]
KYSE140_ARV2hrs.GSE166232.Homo_Sapiens.H3K27ac.b1	['22', 'Y']	['15', 'Y']	['11', 'Y']	[]	[]	[]	[]	[]	[]	[]	[]	[]
KYSE140_DMSO2hrs.GSE166232.Homo_Sapiens.H3K27ac.b1	['22', 'Y']	['2', '14', 'Y']	['Y']	[]	[]	[]	[]	[]	[]	[]	[]	[]
LHSAR.GSE235245.Homo_Sapiens.H3K27ac.biorep_merged	[]	['1']	[]	[]	[]	[]	[]	[]	[]	[]	[]	[]
LNCaP.GSE235245.Homo_Sapiens.H3K27ac.biorep_merged	['11', '22']	['18']	['6', '18', 'Y']	[]	[]	[]	[]	[]	[]	[]	[]	[]
MB157-pInd20EBF1-10dox.GSE173843.Homo_Sapiens.SMC1A.b1	['Y']	['Y']	['Y']	[]	[]	[]	[]	[]	[]	[]	[]	[]
MB157-pInd20TCF1-10dox.GSE173843.Homo_Sapiens.SMC1A.b1	['Y']	['17', '18', 'Y']	['2', '15', 'Y']	[]	[]	[]	[]	[]	[]	[]	[]	[]
MB157-WT.GSE116869.Homo_Sapiens.SMC1A.b1	['17', '20', 'Y']	['Y']	['Y']	[]	[]	[]	[]	[]	[]	[]	[]	[]
MDA-MB-231-PVT1sgRNAR2.GSE97585.Homo_Sapiens.H3K27ac.biorep_merged	['4', '9', '17']	['4', '5', '9', '17', '22']	['4', '5']	[]	[]	[]	[]	[]	[]	[]	[]	[]
MDA-MB-231-PVT1sgRNAR3.GSE97585.Homo_Sapiens.H3K27ac.biorep_merged	['9', '22', 'X']	['22']	['15']	[]	[]	[]	[]	[]	[]	[]	[]	[]
MDA-MB-231-sgRNA-Ctrl.GSE97585.Homo_Sapiens.H3K27ac.biorep_merged	['9', '16', '21', 'X']	['9', '11', '17']	['16']	[]	[]	[]	[]	[]	[]	[]	[]	[]
Monocyte_All-Donors.phs001703v3p1.Homo_Sapiens.H3K27ac.biorep_merged	['22']	[]	['17']	[]	[]	[]	[]	[]	[]	[]	[]	[]
Naive_B_All-Donors.phs001703v3p1.Homo_Sapiens.H3K27ac.biorep_merged	[]	[]	[]	[]	[]	[]	[]	[]	[]	[]	[]	[]
Natural_Killer_All-Donors.phs001703v3p1.Homo_Sapiens.H3K27ac.biorep_merged	['9']	['22']	['9']	[]	[]	[]	[]	[]	[]	[]	[]	[]
NK92-SAHA.GSE227663.Homo_Sapiens.H3K27ac.biorep_merged	['15']	[]	[]	[]	[]	[]	[]	[]	[]	[]	[]	[]
NK92.GSE227663.Homo_Sapiens.H3K27ac.biorep_merged	[]	[]	[]	[]	[]	[]	[]	[]	[]	[]	[]	[]
SNU719.GSE239992.Homo_Sapiens.H3K27ac.biorep_merged	['1', '2', '10']	['X']	['10', '15', 'X', 'Y']	[]	[]	[]	[]	[]	[]	[]	[]	[]
SUCCS1-WT.GSE180194.Homo_Sapiens.H3K27ac.b1	['5', 'Y']	['18', 'Y']	['18', 'Y']	[]	[]	[]	[]	[]	[]	[]	[]	[]
T47D-T0.GSE179666.Homo_Sapiens.PGR.b1	['9', '18', 'Y']	['1', '2', '8', '9', '18']	['9', '18', 'Y']	[]	[]	[]	[]	[]	[]	[]	[]	[]
THP-1-del-cIDR-Batch1.GSE149420.Homo_Sapiens.H3K4me3.b1	['18', '19', '22']	['9', '18']	['9']	[]	[]	[]	[]	[]	[]	[]	[]	[]
THP-1-del-cIDR-Batch2.GSE149420.Homo_Sapiens.H3K4me3.b1	['9', '15', '18', 'Y']	['16', '18']	['9', '15']	[]	[]	[]	[]	[]	[]	[]	[]	[]
THP-1-del-cIDR.GSE149420.Homo_Sapiens.H3K27ac.b1	['9', '15', '18', 'Y']	['9', '16', '18']	['7', '18', '20']	[]	[]	[]	[]	[]	[]	[]	[]	[]
THP-1-Vector-Batch1.GSE149420.Homo_Sapiens.H3K4me3.b1	['9', '15', '17', '18', 'Y']	['9', '10', '15', '17', 'Y']	['12', '15']	[]	[]	[]	[]	[]	[]	[]	[]	[]
THP-1-Vector-Batch2.GSE149420.Homo_Sapiens.H3K4me3.b1	['9', '15', '22', 'Y']	['9', 'Y']	['2', '7', '9', '10', '15', 'X']	[]	[]	[]	[]	[]	[]	[]	[]	[]
THP-1-Vector.GSE149420.Homo_Sapiens.H3K27ac.b1	['9', '10', '15', '18', 'Y']	['9', '18', '20', 'Y']	['18', 'Y']	[]	[]	[]	[]	[]	[]	[]	[]	[]
THP-1-WT-Batch1.GSE149420.Homo_Sapiens.H3K4me3.b1	['6', '9', '15', '18']	['9', '18']	['11', '15']	[]	[]	[]	[]	[]	[]	[]	[]	[]
THP-1-WT-Batch2.GSE149420.Homo_Sapiens.H3K4me3.b1	['9', '15', '18', 'Y']	['9', '15', '18']	['2', '9', '17', '18', 'X']	[]	[]	[]	[]	[]	[]	[]	[]	[]
THP-1-WT.GSE149420.Homo_Sapiens.H3K27ac.b1	['9', '15', '18', '22', 'Y']	['2', '9', 'Y']	['18']	[]	[]	[]	[]	[]	[]	[]	[]	[]
U3073-GBM.GSE217349.Homo_Sapiens.H3K4me3.b1	['9', '15', '18']	['9', '18']	['7', '15', '18', '20', 'Y']	[]	[]	[]	[]	[]	[]	[]	[]	[]
Wei-22RV1-Control.GSE200165.Homo_Sapiens.CTCF.biorep_merged	['11', 'Y']	[]	['3', '18']	[]	[]	[]	[]	[]	[]	[]	[]	[]
Wei-22RV1-Control.GSE200165.Homo_Sapiens.H3K27ac.biorep_merged	['9', '22', 'Y']	['18']	[]	[]	[]	[]	[]	[]	[]	[]	[]	[]
Wei-22RV1-Myc.GSE200165.Homo_Sapiens.CTCF.biorep_merged	['3']	['18', '20']	['15', '18', '20']	[]	[]	[]	[]	[]	[]	[]	[]	[]
Wei-22RV1-Myc.GSE200165.Homo_Sapiens.H3K27ac.biorep_merged	[]	['12']	['2', '12']	[]	[]	[]	[]	[]	[]	[]	[]	[]
Wei-22RV1.GSE200165.Homo_Sapiens.CTCF.biorep_merged	[]	['15', '18']	['15']	[]	[]	[]	[]	[]	[]	[]	[]	[]
YCCEL1.GSE239992.Homo_Sapiens.H3K27ac.biorep_merged	['Y']	['18', 'Y']	['17', '20']	[]	[]	[]	[]	[]	[]	[]	[]	[]
