## Supplementary material for "Loop Catalog: a comprehensive HiChIP database of human and mouse samples": Supp. Table S18

### Sheet: Pipelines-Comprehensive
	Steps	Software/Package	Dependency	Version	Link
	Curating Samples	BioPython.Entrez	N/A	1.81	https://biopython.org/wiki/Getting_Started
		metapub.convert	N/A	0.5.5	https://pypi.org/project/metapub/
		pysradb	N/A	2.2.0	https://github.com/saketkc/pysradb
	Downloading	grabseqs	N/A	0.7.0	https://github.com/louiejtaylor/grabseqs
			sra-toolkit	2.9.6
			pigz	2.3.4
			wget	1.14
		curl	N/A	7.29.0
		SRA-Toolkit	N/A	2.11.2	https://github.com/ncbi/sra-tools
	Alignment	HiC-Pro	N/A	3.1.0	https://github.com/nservant/HiC-Pro
			Python	3.8.10
			pysam	0.16.0.1
			bx-python	0.8.11
			numpy	1.12.1
			scipy	1.7.0
			R	4.0.3
			RColorBrewer	1.1-2
			ggplot2	3.3.5
			samtools	1.12
			bowtie2	2.4.4
	Alignment Peak Calling	ChIPLine	bowtie2	2.4.5
			samtools	1.15.1
			PICARD tools	2.7.1
			phantompeakqualtools	1.14
			UCSC Genome Browser Package	downloaded 4/12/22
			deepTools	3.5.1
			MACS2	2.1.1
			HOMER	4.11.1
			Python	2.7.13
			R	3.6.1
			sambamba	0.6.7
			IDRCode	downloaded 5/15/22
	Peak Calling Loop Calling	FitHiChIP	N/A	10
			Python	3.9.12
			networkx	2.7.1
			numpy	1.22.3
			edgeR	3.32.1
			GenomicRanges	1.42.0
			optparse	1.7.1
			ggplot2	3.3.5
			data.table	1.14.2
			splines	4.0.5
			fdrtool	1.2.17
			parallel	4.0.5
			tools	4.0.5
			dplyr	1.0.8q
			plyr	1.8.7
			R	4.0.5
			HiC-Pro	3.1.0
			MACS2	2.2.7.1
			samtools	1.14
			htslib	1.14
			bedtools	2.30.0
			bowtie2	2.4.5
	Loop Calling	HiCCUPS	juicertools	1.22.01
			java openjdk	1.8.0_232
	QC	FastQC	N/A	0.11.9
	SGL Analysis	MyVariantInfo	1.0.0
	Network Analysis	CDlib	N/A
		CRank	N/A
	Motif enrichment	SEA	N/A
		FIMO	N/A

### Sheet: Pipelines
	Steps	Software/Package	Main Dependencies	Version	Link
	Sample Curation	BioPython.Entrez	-	1.81	https://biopython.org/wiki/Getting_Started
		metapub.convert	-	0.5.5	https://pypi.org/project/metapub/
		pysradb	-	2.2.0	https://github.com/saketkc/pysradb
	Download	grabseqs	-	0.7.0	https://github.com/louiejtaylor/grabseqs
		curl	-	7.29.0	https://curl.se/download.html
		SRA-Toolkit	-	2.11.2	https://github.com/ncbi/sra-tools
	Alignment (HiChIP)	HiC-Pro	-	3.1.0	https://github.com/nservant/HiC-Pro
			bowtie2	2.4.4	https://github.com/BenLangmead/bowtie2/releases/tag/v2.4.4
			Python	3.8.10	https://www.python.org/downloads/release/python-3810/
			R	4.0.3	https://www.r-project.org/
			samtools	1.12	https://github.com/samtools/samtools/releases/tag/1.12
		Juicer	-	2	https://github.com/aidenlab/juicer
			java openjdk	17.0.10	https://openjdk.org/
			juicertools	2.20.00	https://github.com/aidenlab/juicer/wiki/Download
		distiller-nf	-	0.3.4	https://github.com/open2c/distiller-nf
			java openjdk	17.0.10	https://openjdk.org/
			Nextflow	22.10.7	https://www.nextflow.io/
	Alignment (ChIP-Seq) and Peak Calling (ChIP-seq)	ChIPLine	-	0.2	https://github.com/ay-lab/ChIPLine
			bowtie2	2.4.5	https://github.com/BenLangmead/bowtie2/releases/tag/v2.4.5
			deepTools	3.5.1	https://github.com/deeptools/deepTools/releases/tag/3.5.1
			HOMER	4.11.1	http://homer.ucsd.edu/homer/download.html
			IDRCode	downloaded 5/15/22	https://drive.google.com/file/d/0B_ssVVyXv8ZSX3luT0xhV3ZQNWc/view?usp=sharing
			MACS2	2.1.1	https://github.com/macs3-project/MACS/releases/tag/v2.2.7.1
			phantompeakqualtools	1.14	https://code.google.com/archive/p/phantompeakqualtools/
			PICARD tools	2.7.1	https://broadinstitute.github.io/picard/
			Python	2.7.13	https://www.python.org/downloads/release/python-2713/
			R	3.6.1	https://www.r-project.org/
			sambamba	0.6.7	https://lomereiter.github.io/sambamba/
			samtools	1.15.1	https://github.com/samtools/samtools/releases/tag/1.15.1
			UCSC Genome Browser Package	downloaded 4/12/22	https://hgdownload.soe.ucsc.edu/admin/exe/linux.x86_64/
	Peak Calling (HiChIP)	HiChIP-Peaks	-	0.1.2	https://github.com/ChenfuShi/HiChIP_peaks
			HiC-Pro	3.1.0	https://github.com/nservant/HiC-Pro
			Python	3.9.12	https://www.python.org/downloads/release/python-3912/
	Peak Calling (HiChIP) and Loop Calling	FitHiChIP	-	10	https://github.com/ay-lab/FitHiChIP
			bedtools	2.30.0	https://github.com/arq5x/bedtools2/releases/tag/v2.30.0
			bowtie2	2.4.5	https://github.com/BenLangmead/bowtie2/releases/tag/v2.4.5
			HiC-Pro	3.1.0	https://github.com/nservant/HiC-Pro
			htslib	1.14	https://github.com/samtools/htslib/releases/tag/1.14
			MACS2	2.2.7.1	https://github.com/macs3-project/MACS/releases/tag/v2.2.7.1
			Python	3.9.12	https://www.python.org/downloads/release/python-3912/
			R	4.0.5	https://www.r-project.org/
			samtools	1.14	https://github.com/samtools/samtools/releases/tag/1.14
	Loop Calling	HiCCUPS	java openjdk	1.8.0_232	https://openjdk.org/
			juicertools	1.22.01	https://github.com/aidenlab/JuicerTools
		Mustache	-	1.2.0	https://github.com/ay-lab/mustache
	SGL Analysis	MyVariantInfo	1.0.0	-	https://github.com/biothings/myvariant.info
	Network Analysis	CDlib	-	0.2.6	https://github.com/GiulioRossetti/cdlib
		CRank	-	-	https://snap.stanford.edu/crank/
	Motif enrichment	SEA	-	5.5.0	https://meme-suite.org/meme/doc/download.html
		FIMO	-	5.5.0	https://meme-suite.org/meme/doc/download.html
	2D Models	METALoci	-	-	https://github.com/3DGenomes/Sox9_METALoci
			GeoPandas	0.10.2	https://pypi.org/project/geopandas/0.10.2/
			NetworkX	2.6.3	https://pypi.org/project/networkx/2.6.3/
			libpysal	4.6.2	https://pypi.org/project/libpysal/4.6.2/
			ESDA	2.4.1	https://pypi.org/project/esda/2.4.1/
			pyBigWig	0.3.18	https://pypi.org/project/pyBigWig/0.3.18/

### Sheet: Web Development
	Software	Version
	Django	3.2
	Postgresql	v9
	Bootstrap	5.2
	DataTables	1.12.1
	Cytoscape.js	3.29.0
	Chart.js	4
	D3	v4.13.0
	Epigenome Browser	v53.6.3

### Sheet: Pipelines - OLD
	Steps	Tool	Version	Dependencies	Dependency Versions	Package	Package Versions
	Curating Samples	pysradb
		BioPython.Entrez
	Downloading	grabseqs	0.7.0	sra-toolkit	2.9.6
				pigz	2.3.4
				wget	1.14
	Downloading	curl	7.29.0
	Downloading	SRA-Toolkit	2.11.2
	Alignment	HiC-Pro	3.1.0	Python	3.8.10	pysam	0.16.0.1
						bx-python	0.8.11
						numpy	1.12.1
						scipy	1.7.0
				R	4.0.3	RColorBrewer	1.1-2
						ggplot2	3.3.5
				samtools	1.12
				bowtie2	2.4.4
	Alignment Peak Calling	ChIPLine		bowtie2	2.4.5
				samtools	1.15.1
				PICARD tools	2.7.1
				phantompeakqualtools	1.14
				UCSC Genome Browser Package	downloaded 4/12/22
				deepTools	3.5.1
				MACS2	2.1.1
				HOMER	4.11.1
				Python	2.7.13
				R	3.6.1
				sambamba	0.6.7
				IDRCode	downloaded 5/15/22
	Peak Calling	HiChIP-Peaks	0.1.2	Python	3.9.12
				HiC-Pro	3.1.0
				bedtools	2.3.0
	Peak Calling Loop Calling	FitHiChIP	10	Python	3.9.12	networkx	2.7.1
						numpy	1.22.3
				R	4.0.5	edgeR	3.32.1
						GenomicRanges	1.42.0
						optparse	1.7.1
						ggplot2	3.3.5
						data.table	1.14.2
						splines	4.0.5
						fdrtool	1.2.17
						parallel	4.0.5
						tools	4.0.5
						dplyr	1.0.8q
						plyr	1.8.7
				HiC-Pro	3.1.0
				MACS2	2.2.7.1
				samtools	1.14
				htslib	1.14
				bedtools	2.30.0
				bowtie2	2.4.5
	Loop Calling	HiCCUPS		juicertools	1.22.01
				java openjdk	1.8.0_232
	QC	FastQC	0.11.9
